# Digital spatial profiling of RNA in pancreatic neuroendocrine tumors highlights the distinct profile of α-SMA positive stroma and its impact on surrounding tumor cells

**DOI:** 10.1101/2023.09.05.556304

**Authors:** Helvijs Niedra, Raitis Peculis, Rihards Saksis, Sofija Vilisova, Austra Breiksa, Aija Gerina-Berzina, Julie Earl, Ignacio Ruz-Caracuel, Marta G. Rosas, Vita Rovite

## Abstract

**Objective:** Alpha smooth muscle actin (α-SMA) expression in stroma is linked to the presence of cancer-associated fibroblasts and is known to correlate with worse outcomes in various tumors. In this study, using a digital spatial profiling approach, we characterized the gene expression profiles of the tumor and α-SMA positive stromal cell compartments in pancreatic neuroendocrine tumor (PanNET) tissues.

**Methods:** The profiling was performed in tissues from eight retrospective cases (Three Grade 1, four Grade 2, and one Grade 3) where the segmentation was done based on tissue morphology and synaptophysin (tumor), α-SMA (stroma) marker expression.

**Results:** The stromal cell-associated genes were mainly involved in pathways of extracellular matrix modification, while in tumor cells, the gene expression profiles were primarily associated with the pathways involved in cell proliferation. The comparison of gene expression profiles across all three PanNET grades revealed that heterogeneity is not only present within the tumor but also in the α-SMA positive stromal cells. Furthermore, the comparison of tumor cells adjacent versus non-adjacent to α-SMA positive stromal cells revealed an upregulation of *MMP9* in G3 tumor analysis.

**Conclusions:** Overall, this study provides an in-depth characterization of gene expression profiles in both stroma and tumor cells of PanNETs and outlies potential crosstalk mechanisms.
