## Supplementary Table 1 for "Digital spatial profiling of RNA in pancreatic neuroendocrine tumors highlights the distinct profile of α-SMA positive stroma and its impact on surrounding tumor cells"

### Sheet: Sheet1
AOI_ID	GeoMx ROI number	Segment_type	Grade	SampleI/Patient ID	nuclei count
AOI_01_aSMA+ _stroma_PanNET1	006	SMA+_cells	G1	PanNET1	151
AOI_01_aSMA_stroma_adjacent_tumor_PanNET1	006	Tumor_adjacent_to_SMA+_cells	G1	PanNET1	758
AOI_01_aSMA_stroma_non-adjacent_tumor_PanNET1	011	Tumor_without_adjacent_SMA+_cells	G1	PanNET1	234
AOI_02_aSMA+ _stroma_PanNET1	012	SMA+_cells	G1	PanNET1	147
AOI_02_aSMA_stroma_adjacent_tumor_PanNET1	012	Tumor_adjacent_to_SMA+_cells	G1	PanNET1	1052
AOI_03_aSMA+ _stroma_PanNET1	013	SMA+_cells	G1	PanNET1	109
AOI_03_aSMA_stroma_adjacent_tumor_PanNET1	013	Tumor_adjacent_to_SMA+_cells	G1	PanNET1	1151
AOI_02_aSMA_stroma_non-adjacent_tumor_PanNET1	014	Tumor_without_adjacent_SMA+_cells	G1	PanNET1	232
AOI_03_aSMA_stroma_non-adjacent_tumor_PanNET1	015	Tumor_without_adjacent_SMA+_cells	G1	PanNET1	199
AOI_01_aSMA_stroma_non-adjacent_tumor_PanNET4	001	Tumor_without_adjacent_SMA+_cells	G1	PanNET4	1617
AOI_02_aSMA_stroma_non-adjacent_tumor_PanNET4	002	Tumor_without_adjacent_SMA+_cells	G1	PanNET4	730
AOI_03_aSMA_stroma_non-adjacent_tumor_PanNET4	003	Tumor_without_adjacent_SMA+_cells	G1	PanNET4	1239
AOI_01_aSMA+ _stroma_PanNET4	004	SMA+_cells	G1	PanNET4	207
AOI_01_aSMA_stroma_adjacent_tumor_PanNET4	004	Tumor_adjacent_to_SMA+_cells	G1	PanNET4	1199
AOI_02_aSMA+ _stroma_PanNET4	005	SMA+_cells	G1	PanNET4	309
AOI_02_aSMA_stroma_adjacent_tumor_PanNET4	005	Tumor_adjacent_to_SMA+_cells	G1	PanNET4	2051
AOI_03_aSMA+ _stroma_PanNET4	006	SMA+_cells	G1	PanNET4	183
AOI_03_aSMA_stroma_adjacent_tumor_PanNET4	006	Tumor_adjacent_to_SMA+_cells	G1	PanNET4	1779
AOI_01_aSMA+ _stroma_PanNET2	001	SMA+_cells	G1	PanNET2	364
AOI_01_aSMA_stroma_adjacent_tumor_PanNET2	001	Tumor_adjacent_to_SMA+_cells	G1	PanNET2	2140
AOI_02_aSMA+ _stroma_PanNET2	002	SMA+_cells	G1	PanNET2	456
AOI_02_aSMA_stroma_adjacent_tumor_PanNET2	002	Tumor_adjacent_to_SMA+_cells	G1	PanNET2	1598
AOI_03_aSMA+ _stroma_PanNET2	003	SMA+_cells	G1	PanNET2	338
AOI_03_aSMA_stroma_adjacent_tumor_PanNET2	003	Tumor_adjacent_to_SMA+_cells	G1	PanNET2	722
AOI_01_aSMA+ _stroma_PanNET3	012	SMA+_cells	G2	PanNET3	112
AOI_01_aSMA_stroma_adjacent_tumor_PanNET3	012	Tumor_adjacent_to_SMA+_cells	G2	PanNET3	474
AOI_02_aSMA+ _stroma_PanNET3	014	SMA+_cells	G2	PanNET3	211
AOI_02_aSMA_stroma_adjacent_tumor_PanNET3	014	Tumor_adjacent_to_SMA+_cells	G2	PanNET3	772
AOI_03_aSMA+ _stroma_PanNET3	015	SMA+_cells	G2	PanNET3	49
AOI_03_aSMA_stroma_adjacent_tumor_PanNET3	015	Tumor_adjacent_to_SMA+_cells	G2	PanNET3	880
AOI_01_aSMA_stroma_non-adjacent_tumor_PanNET3	016	Tumor_without_adjacent_SMA+_cells	G2	PanNET3	296
AOI_02_aSMA_stroma_non-adjacent_tumor_PanNET3	017	Tumor_without_adjacent_SMA+_cells	G2	PanNET3	376
AOI_03_aSMA_stroma_non-adjacent_tumor_PanNET3	018	Tumor_without_adjacent_SMA+_cells	G2	PanNET3	327
AOI_01_aSMA+ _stroma_PanNET5	010	SMA+_cells	G2	PanNET5	97
AOI_02_aSMA+ _stroma_PanNET5	011	SMA+_cells	G2	PanNET5	196
AOI_03_aSMA+ _stroma_PanNET5	012	SMA+_cells	G2	PanNET5	225
AOI_01_aSMA_stroma-non_adjacent_tumor_PanNET5	013	Tumor_without_adjacent_SMA+_cells	G2	PanNET5	940
AOI_02_aSMA_stroma-non_adjacent_tumor_PanNET5	014	Tumor_without_adjacent_SMA+_cells	G2	PanNET5	949
AOI_03_aSMA_stroma-non_adjacent_tumor_PanNET5	015	Tumor_without_adjacent_SMA+_cells	G2	PanNET5	722
AOI_01_aSMA_stroma_adjacent_tumor_PanNET5	016	Tumor_adjacent_to_SMA+_cells	G2	PanNET5	494
AOI_02_aSMA_stroma_adjacent_tumor_PanNET5	017	Tumor_adjacent_to_SMA+_cells	G2	PanNET5	667
AOI_03_aSMA_stroma_adjacent_tumor_PanNET5	018	Tumor_adjacent_to_SMA+_cells	G2	PanNET5	578
AOI_01_aSMA+ _stroma_PanNET6	001	SMA+_cells	G2	PanNET6	174
AOI_01_aSMA_stroma_adjacent_tumor_PanNET6	001	Tumor_adjacent_to_SMA+_cells	G2	PanNET6	902
AOI_02_aSMA+ _stroma_PanNET6	002	SMA+_cells	G2	PanNET6	89
AOI_02_aSMA_stroma_adjacent_tumor_PanNET6	002	Tumor_adjacent_to_SMA+_cells	G2	PanNET6	968
AOI_01_aSMA_stroma_non-adjacent_tumor_PanNET6	003	Tumor_without_adjacent_SMA+_cells	G2	PanNET6	622
AOI_02_aSMA_stroma_non-adjacent_tumor_PanNET6	004	Tumor_without_adjacent_SMA+_cells	G2	PanNET6	626
AOI_03_aSMA+ _stroma_PanNET6	005	SMA+_cells	G2	PanNET6	137
AOI_03_aSMA_stroma_adjacent_tumor_PanNET6	005	Tumor_adjacent_to_SMA+_cells	G2	PanNET6	1436
AOI_03_aSMA_stroma_non-adjacent_tumor_PanNET6	012	Tumor_without_adjacent_SMA+_cells	G2	PanNET6	957
AOI_01_aSMA+ _stroma_PanNET7	001	SMA+_cells	G2	PanNET7	98
AOI_01_aSMA__stroma_adjacent_tumor_PanNET7	001	Tumor_adjacent_to_SMA+_cells	G2	PanNET7	713
AOI_02_aSMA+ _stroma_PanNET7	002	SMA+_cells	G2	PanNET7	92
AOI_02_aSMA_stroma_adjacent_tumor_PanNET7	002	Tumor_adjacent_to_SMA+_cells	G2	PanNET7	812
AOI_01_aSMA_stroma_non-adjacent_tumor_PanNET7	003	Tumor_without_adjacent_SMA+_cells	G2	PanNET7	956
AOI_03_aSMA_stroma_adjacent_tumor_PanNET7	004	Tumor_adjacent_to_SMA+_cells	G2	PanNET7	615
AOI_02_aSMA_stroma_non-adjacent_tumor_PanNET7	005	Tumor_without_adjacent_SMA+_cells	G2	PanNET7	1011
AOI_03_aSMA_stroma_non-adjacent_tumor_PanNET7	007	Tumor_without_adjacent_SMA+_cells	G2	PanNET7	950
AOI_01_aSMA+ _stroma_PanNET8	001	SMA+_cells	G3	PanNET8	110
AOI_02_aSMA_stroma_adjacent_tumor_PanNET8	001	Tumor_adjacent_to_SMA+_cells	G3	PanNET8	732
AOI_02_aSMA+ _stroma_PanNET8	003	SMA+_cells	G3	PanNET8	56
AOI_01_aSMA_stroma_adjacent_tumor_PanNET8	003	Tumor_adjacent_to_SMA+_cells	G3	PanNET8	1206
AOI_01_aSMA_stroma_non-adjacent_tumor_PanNET8	004	Tumor_without_adjacent_SMA+_cells	G3	PanNET8	493
AOI_02_aSMA_stroma_non-adjacent_tumor_PanNET8	005	Tumor_without_adjacent_SMA+_cells	G3	PanNET8	606
AOI_03_aSMA_stroma_non-adjacent_tumor_PanNET8	006	Tumor_without_adjacent_SMA+_cells	G3	PanNET8	833
AOI_03_aSMA+ _stroma_PanNET8	007	SMA+_cells	G3	PanNET8	75
AOI_03_aSMA_stroma_adjacent_tumor_PanNET8	007	Tumor_adjacent_to_SMA+_cells	G3	PanNET8	657
AOI_01_acinar_compartment_PanNET1	016	Acinar_cells	Non_tumor_tissue	PanNET1	563
AOI_02_acinar_compartment_PanNET1	017	Acinar_cells	Non_tumor_tissue	PanNET1	607
AOI_03_acinar_compartment_PanNET1	018	Acinar_cells	Non_tumor_tissue	PanNET1	662
AOI_01_islet_PanNET1	019	Islets_of_Langerhans	Non_tumor_tissue	PanNET1	115
AOI_02_islet_PanNET1	020	Islets_of_Langerhans	Non_tumor_tissue	PanNET1	292
AOI_03_islet_PanNET1	021	Islets_of_Langerhans	Non_tumor_tissue	PanNET1	217
AOI_01_acinar_compartment_PanNET4	007	Acinar_cells	Non_tumor_tissue	PanNET4	226
AOI_02_acinar_compartment_PanNET4	008	Acinar_cells	Non_tumor_tissue	PanNET4	236
AOI_03_acinar_compartment_PanNET4	009	Acinar_cells	Non_tumor_tissue	PanNET4	213
AOI_01_islet_PanNET4	010	Islets_of_Langerhans	Non_tumor_tissue	PanNET4	92
AOI_02_islet_PanNET4	011	Islets_of_Langerhans	Non_tumor_tissue	PanNET4	131
AOI_03_islet_PanNET4	013	Islets_of_Langerhans	Non_tumor_tissue	PanNET4	196
AOI_01_islet_PanNET8	002	Islets_of_Langerhans	Non_tumor_tissue	PanNET8	93
AOI_02_islet_PanNET8	008	Islets_of_Langerhans	Non_tumor_tissue	PanNET8	81
AOI_03_islet_PanNET8	009	Islets_of_Langerhans	Non_tumor_tissue	PanNET8	111
AOI_01_acinar_compartment_PanNET8	010	Acinar_cells	Non_tumor_tissue	PanNET8	2948
AOI_02_acinar_compartment_PanNET8	011	Acinar_cells	Non_tumor_tissue	PanNET8	2787
AOI_03_acinar_compartment_PanNET8	013	Acinar_cells	Non_tumor_tissue	PanNET8	3233
AOI_01_islet_PanNET2	004	Islets_of_Langerhans	Non_tumor_tissue	PanNET2	221
AOI_01_acinar_compartment_PanNET2	005	Acinar_cells	Non_tumor_tissue	PanNET2	1498
AOI_02_islet_PanNET2	006	Islets_of_Langerhans	Non_tumor_tissue	PanNET2	143
AOI_03_islet_PanNET2	007	Islets_of_Langerhans	Non_tumor_tissue	PanNET2	119
AOI_02_acinar_compartment_PanNET2	008	Acinar_cells	Non_tumor_tissue	PanNET2	1226
AOI_03_acinar_compartment_PanNET2	009	Acinar_cells	Non_tumor_tissue	PanNET2	931
AOI_01_acinar_compartment_PanNET6	006	Acinar_cells	Non_tumor_tissue	PanNET6	2720
AOI_01_islet_PanNET6	007	Islets_of_Langerhans	Non_tumor_tissue	PanNET6	197
AOI_02_islet_PanNET6	008	Islets_of_Langerhans	Non_tumor_tissue	PanNET6	473
AOI_03_islet_PanNET6	009	Islets_of_Langerhans	Non_tumor_tissue	PanNET6	341
AOI_02_acinar_compartment_PanNET6	010	Acinar_cells	Non_tumor_tissue	PanNET6	3280
AOI_03_acinar_compartment_PanNET6	011	Acinar_cells	Non_tumor_tissue	PanNET6	3135
AOI_01_islet_PanNET7	008	Islets_of_Langerhans	Non_tumor_tissue	PanNET7	275
AOI_02_islet_PanNET7	009	Islets_of_Langerhans	Non_tumor_tissue	PanNET7	105
AOI_03_islet_PanNET7	010	Islets_of_Langerhans	Non_tumor_tissue	PanNET7	307
AOI_01_acinar_compartment_PanNET7	011	Acinar_cells	Non_tumor_tissue	PanNET7	1970
AOI_02_acinar_compartment_PanNET7	012	Acinar_cells	Non_tumor_tissue	PanNET7	1876
AOI_03_acinar_compartment_PanNET7	013	Acinar_cells	Non_tumor_tissue	PanNET7	1949
