## Supplementary Table 2 for "Digital spatial profiling of RNA in pancreatic neuroendocrine tumors highlights the distinct profile of α-SMA positive stroma and its impact on surrounding tumor cells"

### Sheet: Sheet1
Tumor AOI cell counts
	AOI_01_aSMA_stroma_adjacent_tumor_PanNET1	AOI_01_aSMA_stroma_non-adjacent_tumor_PanNET1	AOI_02_aSMA_stroma_adjacent_tumor_PanNET1	AOI_03_aSMA_stroma_adjacent_tumor_PanNET1	AOI_02_aSMA_stroma_non-adjacent_tumor_PanNET1	AOI_03_aSMA_stroma_non-adjacent_tumor_PanNET1	AOI_01_aSMA_stroma_non-adjacent_tumor_PanNET4	AOI_02_aSMA_stroma_non-adjacent_tumor_PanNET4	AOI_03_aSMA_stroma_non-adjacent_tumor_PanNET4	AOI_01_aSMA_stroma_adjacent_tumor_PanNET4	AOI_02_aSMA_stroma_adjacent_tumor_PanNET4	AOI_03_aSMA_stroma_adjacent_tumor_PanNET4	AOI_01_aSMA_stroma_adjacent_tumor_PanNET3	AOI_02_aSMA_stroma_adjacent_tumor_PanNET3	AOI_03_aSMA_stroma_adjacent_tumor_PanNET3	AOI_01_aSMA_stroma_non-adjacent_tumor_PanNET3	AOI_02_aSMA_stroma_non-adjacent_tumor_PanNET3	AOI_03_aSMA_stroma_non-adjacent_tumor_PanNET3	AOI_01_aSMA_stroma_adjacent_tumor_PanNET8	AOI_02_aSMA_stroma_adjacent_tumor_PanNET8	AOI_01_aSMA_stroma_non-adjacent_tumor_PanNET8	AOI_02_aSMA_stroma_non-adjacent_tumor_PanNET8	AOI_03_aSMA_stroma_non-adjacent_tumor_PanNET8	AOI_03_aSMA_stroma_adjacent_tumor_PanNET8	AOI_01_aSMA_stroma_adjacent_tumor_PanNET2	AOI_02_aSMA_stroma_adjacent_tumor_PanNET2	AOI_03_aSMA_stroma_adjacent_tumor_PanNET2	AOI_01_aSMA_stroma-non_adjacent_tumor_PanNET5	AOI_02_aSMA_stroma-non_adjacent_tumor_PanNET5	AOI_03_aSMA_stroma-non_adjacent_tumor_PanNET5	AOI_01_aSMA_stroma_adjacent_tumor_PanNET5	AOI_02_aSMA_stroma_adjacent_tumor_PanNET5	AOI_03_aSMA_stroma_adjacent_tumor_PanNET5	AOI_01_aSMA_stroma_adjacent_tumor_PanNET6	AOI_02_aSMA_stroma_adjacent_tumor_PanNET6	AOI_01_aSMA_stroma_non-adjacent_tumor_PanNET6	AOI_02_aSMA_stroma_non-adjacent_tumor_PanNET6	AOI_03_aSMA_stroma_adjacent_tumor_PanNET6	AOI_03_aSMA_stroma_non-adjacent_tumor_PanNET6	AOI_01_aSMA__stroma_adjacent_tumor_PanNET7	AOI_02_aSMA_stroma_adjacent_tumor_PanNET7	AOI_01_aSMA_stroma_non-adjacent_tumor_PanNET7	AOI_03_aSMA_stroma_adjacent_tumor_PanNET7	AOI_02_aSMA_stroma_non-adjacent_tumor_PanNET7	AOI_03_aSMA_stroma_non-adjacent_tumor_PanNET7
Stromal	2.6554	0.657955	4.95941	6.40391	0	0.75152	2.43423	3.63206	2.19237	0.605503	0	8.41624	12.9211	7.85505	15.4797	5.9149	11.8499	8.12651	31.1907	40.477	8.9953	9.00068	19.1335	36.5399	53.8087	76.3934	27.365	6.01531	8.55486	1.34166	12.0733	14.2659	0.698023	0.281084	3.17956	1.79112	0	4.05023	0.272435	13.3624	17.3391	46.8068	12.159	39.8749	21.4407
Myeloid	2.14089	0.2937	1.39506	1.06929	0.689048	0	1.63355	2.65646	5.40524	4.40337	6.26805	6.47651	5.39734	0.825641	0.605679	0	1.41275	0	18.3853	19.7055	10.0541	7.05654	7.15046	21.7062	11.0138	7.60161	0.557062	19.0249	17.8538	19.7238	11.5058	10.703	10.781	0.532772	2.12053	1.09652	0.849834	0.117596	1.46035	15.4591	13.7029	17.1967	3.34193	7.8457	9.21705
T-cells	27.0104	9.03584	64.061	88.3763	2.00828	0	224.56	109.89	142.756	135.241	375.321	219.062	7.29572	26.831	50.1542	23.4666	7.76088	24.0824	130.035	170.796	73.0222	105.729	164.466	134.713	121.485	89.4631	16.2531	42.0673	55.1913	57.7087	21.7897	24.771	33.8539	66.6063	89.736	44.8836	48.8481	132.501	60.4464	47.6258	59.1838	108.609	19.6259	36.4437	49.3436
B	0	0	0	0	0	0.192457	0	0	0	0	0	0	0	0	0	0	0	0	0	0	0	0	0	0	0	0	0	0	0	0	0	0	0	0	0	0	0	0	0	0	0	0	0	1.72893	0
Mast_cells	2.499	0.550062	1.13872	0.680785	0	0	2.38428	0	0.734282	0	0.855075	0.740816	0.125139	0.753407	2.88974	0	1.07604	2.41677	0	0	0	0	0	0.684825	0	0	0	0.111457	2.60461	0	1.63467	0.0411907	0	0.174348	0.0475461	0	0	0.304165	0.147261	0.53086	0.00110764	3.74681	0.572928	0.940751	0.461873
Neutrophils	0	0.371042	0.844666	3.52304	0	1.97448	18.9037	3.13872	6.69026	10.6624	15.5016	7.34512	0	0	0	0	0	2.00775	9.31008	4.29796	0.204202	13.6528	2.82314	3.4941	0	6.98032	0	0	0	0	0	0	0	11.3219	5.47688	4.91698	5.05756	11.4943	8.71025	2.09528	0	0	2.49519	1.74673	0
Plasma	12.3866	0.4868	8.68997	12.0034	0	1.13881	24.8514	15.3537	8.44808	36.8595	34.4087	32.6961	0	0	0	1.06276	0	0	20.4002	22.484	15.0904	27.4083	32.4822	24.7307	23.3652	27.9403	0	15.3624	34.7546	16.4133	6.55847	27.8429	22.6302	9.82793	21.9918	10.3971	7.18504	35.5545	13.2011	1.59249	0	13.2858	1.41483	18.4266	5.95122
PanNET	461.982	135.55	689.281	749.179	114.214	88.9165	1305.84	595.329	876.516	716.577	1394.77	1015.29	232.414	365.225	461.159	152.428	176.331	163.07	232.405	286.427	120.638	168.43	186.427	198.574	1378.81	1296.32	323.496	615.338	716.883	539.441	335.748	480.196	414.203	537.641	616.577	375.75	344.007	959.056	588.548	373.385	407.914	447.496	293.844	460.589	434.88
aSMA+ stroma AOI cell counts
	AOI_01_aSMA+ _stroma_PanNET1	AOI_02_aSMA+ _stroma_PanNET1	AOI_03_aSMA+ _stroma_PanNET1	AOI_01_aSMA+ _stroma_PanNET4	AOI_02_aSMA+ _stroma_PanNET4	AOI_03_aSMA+ _stroma_PanNET4	AOI_01_aSMA+ _stroma_PanNET3	AOI_02_aSMA+ _stroma_PanNET3	AOI_03_aSMA+ _stroma_PanNET3	AOI_01_aSMA+ _stroma_PanNET8	AOI_02_aSMA+ _stroma_PanNET8	AOI_03_aSMA+ _stroma_PanNET8	AOI_01_aSMA+ _stroma_PanNET2	AOI_02_aSMA+ _stroma_PanNET2	AOI_03_aSMA+ _stroma_PanNET2	AOI_01_aSMA+ _stroma_PanNET3	AOI_02_aSMA+ _stroma_PanNET3	AOI_03_aSMA+ _stroma_PanNET3	AOI_01_aSMA+ _stroma_PanNET6	AOI_02_aSMA+ _stroma_PanNET6	AOI_03_aSMA+ _stroma_PanNET6	AOI_01_aSMA+ _stroma_PanNET7	AOI_02_aSMA+ _stroma_PanNET7
Stromal	29.096	42.7234	41.8287	9.74701	20.0716	6.82269	20.9209	32.0948	11.2619	32.9749	10.4686	29.5885	85.7345	80.6678	59.4245	17.1283	29.4439	32.3084	11.8168	5.34046	14.9094	10.0765	13.7644
Myeloid	2.84575	0.0278734	0.689382	0.868816	0	2.39056	5.85086	1.15142	0.296746	14.7769	1.08056	13.3074	14.5292	17.5154	0.839079	3.57899	10.8943	13.3102	8.50224	4.58969	1.43159	2.17785	1.489
T_NK	0	7.97817	2.49784	18.9914	19.1424	15.311	1.18346	0	0	11.0708	0.0199494	3.17886	12.5603	1.48158	0	2.82327	5.69223	17.9686	11.8295	2.51415	6.14908	0	0
B	0	0.0212171	0	0	0	0	1.37597	0	0.154601	2.0738	0.759993	1.2683	0	0	0	0	0	0	0	0	0	0	0
Mast_cells	0.128644	0.664387	0.149037	0.275139	0.811367	0	0.485246	2.79916	0.270493	0.0814148	0	0.0513338	1.08306	0.937665	0.0886954	0	0	0.298478	0.394126	0.00347387	0.309599	0.258278	0.281714
Neutrophils	0	0	0.428	1.08162	0	0.507458	0.541958	1.26173	0	1.74341	0	0.988646	0	0	0.222808	0.135177	0.268424	0	0.628866	0	0	0	0.470433
Plasma	0	0	0	0	3.46837	3.25791	0	0	0	0	0	0	0	0	1.68247	1.82037	8.48283	0	0	0	0.602325	0	0
PanNET	88.3017	54.9135	36.9581	60.0407	110.268	53.7648	24.6119	60.8337	9.40413	11.6636	2.56572	3.25919	203.245	273.204	153.644	28.7852	120.383	155.8	84.1578	35.2147	39.2741	18.6321	21.75
Tumor AOI cell proportions
	AOI_01_aSMA_stroma_adjacent_tumor_PanNET1	AOI_01_aSMA_stroma_non-adjacent_tumor_PanNET1	AOI_02_aSMA_stroma_adjacent_tumor_PanNET1	AOI_03_aSMA_stroma_adjacent_tumor_PanNET1	AOI_02_aSMA_stroma_non-adjacent_tumor_PanNET1	AOI_03_aSMA_stroma_non-adjacent_tumor_PanNET1	AOI_01_aSMA_stroma_non-adjacent_tumor_PanNET4	AOI_02_aSMA_stroma_non-adjacent_tumor_PanNET4	AOI_03_aSMA_stroma_non-adjacent_tumor_PanNET4	AOI_01_aSMA_stroma_adjacent_tumor_PanNET4	AOI_02_aSMA_stroma_adjacent_tumor_PanNET4	AOI_03_aSMA_stroma_adjacent_tumor_PanNET4	AOI_01_aSMA_stroma_adjacent_tumor_PanNET3	AOI_02_aSMA_stroma_adjacent_tumor_PanNET3	AOI_03_aSMA_stroma_adjacent_tumor_PanNET3	AOI_01_aSMA_stroma_non-adjacent_tumor_PanNET3	AOI_02_aSMA_stroma_non-adjacent_tumor_PanNET3	AOI_03_aSMA_stroma_non-adjacent_tumor_PanNET3	AOI_01_aSMA_stroma_adjacent_tumor_PanNET8	AOI_02_aSMA_stroma_adjacent_tumor_PanNET8	AOI_01_aSMA_stroma_non-adjacent_tumor_PanNET8	AOI_02_aSMA_stroma_non-adjacent_tumor_PanNET8	AOI_03_aSMA_stroma_non-adjacent_tumor_PanNET8	AOI_03_aSMA_stroma_adjacent_tumor_PanNET8	AOI_01_aSMA_stroma_adjacent_tumor_PanNET2	AOI_02_aSMA_stroma_adjacent_tumor_PanNET2	AOI_03_aSMA_stroma_adjacent_tumor_PanNET2	AOI_01_aSMA_stroma-non_adjacent_tumor_PanNET5	AOI_02_aSMA_stroma-non_adjacent_tumor_PanNET5	AOI_03_aSMA_stroma-non_adjacent_tumor_PanNET5	AOI_01_aSMA_stroma_adjacent_tumor_PanNET5	AOI_02_aSMA_stroma_adjacent_tumor_PanNET5	AOI_03_aSMA_stroma_adjacent_tumor_PanNET5	AOI_01_aSMA_stroma_adjacent_tumor_PanNET6	AOI_02_aSMA_stroma_adjacent_tumor_PanNET6	AOI_01_aSMA_stroma_non-adjacent_tumor_PanNET6	AOI_02_aSMA_stroma_non-adjacent_tumor_PanNET6	AOI_03_aSMA_stroma_adjacent_tumor_PanNET6	AOI_03_aSMA_stroma_non-adjacent_tumor_PanNET6	AOI_01_aSMA__stroma_adjacent_tumor_PanNET7	AOI_02_aSMA_stroma_adjacent_tumor_PanNET7	AOI_01_aSMA_stroma_non-adjacent_tumor_PanNET7	AOI_03_aSMA_stroma_adjacent_tumor_PanNET7	AOI_02_aSMA_stroma_non-adjacent_tumor_PanNET7	AOI_03_aSMA_stroma_non-adjacent_tumor_PanNET7
Stromal	0.00522023	0.00447754	0.0064377	0.00743573	0	0.00808313	0.00154006	0.00497543	0.0021025	0.000669546	0	0.0065241	0.0500521	0.0195647	0.0291911	0.0323445	0.0597183	0.040693	0.0743807	0.070611	0.0394524	0.0271697	0.0463861	0.0869082	0.0338743	0.0507697	0.0744279	0.00861892	0.010235	0.00211409	0.031012	0.0255743	0.00144768	0.00044874	0.00430176	0.00408154	0	0.00354326	0.000404936	0.0294292	0.0348076	0.0734637	0.0364639	0.0702522	0.0411298
Myeloid	0.00420876	0.0019987	0.00181089	0.00124157	0.00589378	0	0.00103349	0.00363899	0.00518367	0.0048691	0.00343055	0.00502046	0.0209075	0.00205644	0.00114217	0	0.00711962	0	0.0362109	0.0416215	0.0440961	0.021301	0.0173352	0.051627	0.00693354	0.0050519	0.00151511	0.0272595	0.0213602	0.0310793	0.0295543	0.0191872	0.0223595	0.00085055	0.00286896	0.0024987	0.00209346	0.000102877	0.0021706	0.034047	0.0275081	0.0269904	0.0100222	0.0138227	0.0176811
T_NK	0.0530995	0.0614911	0.0831562	0.102616	0.0171779	0	0.142072	0.150535	0.136905	0.149546	0.205416	0.169812	0.0282612	0.0668285	0.0945792	0.128323	0.0391113	0.120591	0.313855	0.294379	0.320267	0.319155	0.398723	0.320408	0.0764788	0.0594556	0.0442057	0.0602754	0.0660308	0.090933	0.05597	0.0444068	0.0702122	0.106334	0.121408	0.102279	0.120331	0.115916	0.089845	0.104891	0.118809	0.170464	0.0588563	0.064207	0.0946559
B	0	0	0	0	0	0.00207001	0	0	0	0	0	0	0	0	0	0	0	0	0	0	0	0	0	0	0	0	0	0	0	0	0	0	0	0	0	0	0	0	0	0	0	0	0	0.00304605	0
Mast_cells	0.00491277	0.0037433	0.00147814	0.000790474	0	0	0.00150846	0	0.000704184	0	0.000467989	0.000574266	0.000484748	0.00187652	0.00544937	0	0.00542275	0.0121018	0	0	0	0	0	0.00162882	0	0	0	0.000159698	0.00311615	0	0.0041989	7.38422e-05	0	0.000278341	6.43272e-05	0	0	0.000266092	0.000218883	0.00116916	2.22355e-06	0.00588065	0.00171816	0.00165743	0.000886013
Neutrophils	0	0.00252503	0.00109644	0.00409068	0	0.021237	0.0119598	0.00429961	0.00641602	0.0117902	0.00848414	0.00569379	0	0	0	0	0	0.0100537	0.00789794	0.0210766	0.000895608	0.0412126	0.00684426	0.00831051	0	0.004639	0	0	0	0	0	0	0	0.018075	0.00740991	0.0112046	0.0124587	0.0100556	0.0129465	0.00461463	0	0	0.00748285	0.00307741	0
Plasma	0.0243508	0.00331279	0.0112803	0.0139374	0	0.0122487	0.0157227	0.0210325	0.00810178	0.0407581	0.0188321	0.0253454	0	0	0	0.00581148	0	0	0.0413167	0.0461828	0.0661846	0.0827354	0.078748	0.0588205	0.0147091	0.0185686	0	0.0220117	0.0415803	0.0258629	0.0168464	0.0499137	0.0469344	0.0156899	0.0297536	0.0236926	0.0176994	0.0311042	0.0196216	0.00350729	0	0.0208522	0.00424297	0.0324642	0.0114162
PanNET	0.908208	0.922452	0.89474	0.869888	0.976928	0.956361	0.826164	0.815519	0.840587	0.792367	0.763369	0.78703	0.900295	0.909674	0.869638	0.833521	0.888628	0.81656	0.526338	0.526129	0.529104	0.508426	0.451964	0.472297	0.868004	0.861515	0.879851	0.881675	0.857678	0.850011	0.862418	0.860844	0.859046	0.858323	0.834194	0.856244	0.847417	0.839012	0.874792	0.822342	0.818873	0.702349	0.881214	0.811473	0.834231
aSMA+ stroma AOI cell proportions
	AOI_01_aSMA+ _stroma_PanNET1	AOI_02_aSMA+ _stroma_PanNET1	AOI_03_aSMA+ _stroma_PanNET1	AOI_01_aSMA+ _stroma_PanNET4	AOI_02_aSMA+ _stroma_PanNET4	AOI_03_aSMA+ _stroma_PanNET4	AOI_01_aSMA+ _stroma_PanNET3	AOI_02_aSMA+ _stroma_PanNET3	AOI_03_aSMA+ _stroma_PanNET3	AOI_01_aSMA+ _stroma_PanNET8	AOI_02_aSMA+ _stroma_PanNET8	AOI_03_aSMA+ _stroma_PanNET8	AOI_01_aSMA+ _stroma_PanNET2	AOI_02_aSMA+ _stroma_PanNET2	AOI_03_aSMA+ _stroma_PanNET2	AOI_01_aSMA+ _stroma_PanNET5	AOI_02_aSMA+ _stroma_PanNET5	AOI_03_aSMA+ _stroma_PanNET5	AOI_01_aSMA+ _stroma_PanNET6	AOI_02_aSMA+ _stroma_PanNET6	AOI_03_aSMA+ _stroma_PanNET6	AOI_01_aSMA+ _stroma_PanNET7	AOI_02_aSMA+ _stroma_PanNET7
Stromal	0.241717	0.401806	0.506701	0.107104	0.130537	0.0831483	0.380585	0.327028	0.526555	0.443301	0.702834	0.572952	0.270326	0.215801	0.275239	0.315605	0.168093	0.147067	0.100714	0.112047	0.23788	0.323538	0.364566
Myeloid	0.0236413	0.000262145	0.00835097	0.00954694	0	0.0291339	0.106437	0.0117324	0.0138745	0.198654	0.0725464	0.257685	0.0458113	0.0468568	0.00388639	0.0659462	0.0621945	0.0605876	0.0724647	0.0962956	0.0228411	0.0699268	0.039438
T_NK	0	0.0750332	0.0302581	0.208686	0.124494	0.186596	0.0215292	0	0	0.148831	0.00133935	0.0615553	0.0396034	0.00396349	0	0.0520215	0.0324965	0.0817922	0.100823	0.052749	0.0981088	0	0
B	0	0.000199543	0	0	0	0	0.0250312	0	0.00722843	0.0278794	0.0510241	0.0245593	0	0	0	0	0	0	0	0	0	0	0
Mast_cells	0.00106872	0.00624844	0.00180539	0.00302335	0.00527679	0	0.00882742	0.0285219	0.012647	0.00109451	0	0.000994027	0.00341494	0.00250843	0.000410814	0	0	0.00135866	0.00335915	7.28848e-05	0.00493967	0.00829283	0.00746152
Neutrophils	0	0	0.00518467	0.0118853	0	0.0061844	0.00985911	0.0128563	0	0.0234378	0	0.0191441	0	0	0.00103199	0.00249077	0.00153241	0	0.00535984	0	0	0	0.01246
Plasma	0	0	0	0	0.0225568	0.0397043	0	0	0	0	0	0	0	0	0.00779277	0.0335421	0.0484278	0	0	0	0.00961012	0	0
PanNET	0.733573	0.516451	0.4477	0.659754	0.717135	0.655233	0.447731	0.619861	0.439695	0.156802	0.172256	0.0631108	0.640844	0.73087	0.711639	0.530395	0.687256	0.709195	0.717279	0.738835	0.62662	0.598243	0.576074
