## Supplementary Table 6 for "Digital spatial profiling of RNA in pancreatic neuroendocrine tumors highlights the distinct profile of α-SMA positive stroma and its impact on surrounding tumor cells"

### Sheet: Sheet1
Reactome pathways overrepresentated in DEGs (FDR < 0.05, Log2FC > 0.5) of G2 aSMA+ stroma AOIs vs G1 aSMA+ stroma AOIs comparison
# background genes	# genes	category	description	FDR value	genes	network.SUID	nodes.SUID	p-value	term name	transferred FDR value
1087	14	Reactome Pathways	Developmental Biology	0.0049	ACVR1C|H3F3B|POU5F1|APH1B|RHOB|PKP3|CACNA1H|PRKACB|RPL7A|RPS6|RPL23|UBC|NCAM1|CD24	1538	1882|1810|1864|1876|1846|1771|1789|1801|1804|1807|1732|1849|1759|1825	2.24e-06	HSA-1266738	0.325416
547	10	Reactome Pathways	Axon guidance	0.0049	APH1B|RHOB|CACNA1H|PRKACB|RPL7A|RPS6|RPL23|UBC|NCAM1|CD24	1538	1876|1846|1789|1801|1804|1807|1732|1849|1759|1825	4.07e-06	HSA-422475	0.325416
2741	21	Reactome Pathways	Signal Transduction	0.0084	DUSP1|ACVR1C|H3F3B|JAG1|CCL21|APH1B|SHC2|ASCL1|RHOB|IHH|RAC3|PTGDR2|PDGFA|S100A8|PRKACB|RBP4|ID1|RPS6|NR4A1|UBC|NCAM1	1538	1816|1882|1810|1723|1747|1876|1750|1792|1846|1852|1795|1735|1873|1837|1801|1744|1831|1807|1798|1849|1759	1.55e-05	HSA-162582	0.292438
1548	15	Reactome Pathways	Disease	0.012	JAG1|CCND2|APH1B|IHH|CD14|PDGFA|TLR1|PRKACB|RBP4|RPL7A|RPS6|ACY1|RPL23|NR4A1|UBC	1538	1723|1783|1876|1852|1861|1873|1819|1801|1744|1804|1807|1786|1732|1798|1849	2.76e-05	HSA-1643685	0.270614
125	5	Reactome Pathways	Respiratory electron transport, ATP synthesis by chemiosmotic coupling, and heat production by uncoupling proteins.	0.0125	NDUFB7|COX5B|ATP5I|NDUFB1|COX4I1	1538	1777|1858|1720|1765|1753	3.75e-05	HSA-163200	0.268116
19	3	Reactome Pathways	Regulation of TLR by endogenous ligand	0.0125	CD14|TLR1|S100A8	1538	1861|1819|1837	3.44e-05	HSA-5686938	0.268116
22	3	Reactome Pathways	NOTCH2 Activation and Transmission of Signal to the Nucleus	0.0139	JAG1|APH1B|UBC	1538	1723|1876|1849	5.11e-05	HSA-2979096	0.261621
25	3	Reactome Pathways	NOTCH3 Activation and Transmission of Signal to the Nucleus	0.0174	JAG1|APH1B|UBC	1538	1723|1876|1849	7.23e-05	HSA-9013507	0.24788
31	3	Reactome Pathways	Activated NOTCH1 Transmits Signal to the Nucleus	0.0283	JAG1|APH1B|UBC	1538	1723|1876|1849	0.00013	HSA-2122948	0.21812
33	3	Reactome Pathways	Oncogene Induced Senescence	0.0306	MDM4|ID1|UBC	1538	1855|1831|1849	0.00015	HSA-2559585	0.213339
101	4	Reactome Pathways	Respiratory electron transport	0.0381	NDUFB7|COX5B|NDUFB1|COX4I1	1538	1777|1858|1765|1753	0.00025	HSA-611105	0.199926
Reactome pathways overrepresentated in DEGs (FDR < 0.05, Log2FC > 0.5) of G3 aSMA+ stroma AOIs vs G1 aSMA+ stroma AOIs comparison
# background genes	# genes	category	description	FDR value	genes	network.SUID	nodes.SUID	p-value	term name	transferred FDR value
1956	43	Reactome Pathways	Immune System	4.34E-13	CD74|RBX1|CTSH|COL1A1|C3|CD68|LAMA5|PSMB7|TLR2|ITGAV|TCEB2|IL1RL2|STAT3|PML|SOD1|ECSIT|COL1A2|LAIR2|BCL2L1|JUNB|COL3A1|UBB|C1QB|CUL1|SOCS3|OAS2|FN1|HLA-DRB1|TLR1|S100A8|MMP9|ABL1|C1QA|ALDOA|HLA-DRA|CARD11|ITGB2|LCP1|HLA-DPA1|HLA-DMB|MME|TNFAIP3|IFITM2	37199	37537|37483|37531|37501|37591|37468|37474|37405|37489|37639|37600|37633|37627|37432|37603|37447|37606|37669|37390|37588|37585|37441|37513|37402|37507|37486|37645|37609|37492|37654|37660|37450|37615|37504|37495|37612|37687|37543|37558|37426|37663|37693|37690	2.0E-16	HSA-168256	1.2362510270487488
301	18	Reactome Pathways	Extracellular matrix organization	1.08E-10	COL1A1|TGFB3|LAMA5|THBS1|ITGAV|VCAN|COL6A3|COL1A2|COL3A1|FN1|COL11A1|COL5A1|MMP9|COL5A2|LOXL2|ITGB2|PRKCA|SERPINH1	37199	37501|37684|37474|37555|37639|37618|37420|37606|37585|37645|37471|37549|37660|37681|37525|37687|37648|37579	9.91E-14	HSA-1474244	0.996657624451305
59	11	Reactome Pathways	Non-integrin membrane-ECM interactions	1.08E-10	COL1A1|LAMA5|THBS1|ITGAV|COL1A2|COL3A1|FN1|COL11A1|COL5A1|COL5A2|PRKCA	37199	37501|37474|37555|37639|37606|37585|37645|37471|37549|37681|37648	1.09E-13	HSA-3000171	0.996657624451305
27	9	Reactome Pathways	Syndecan interactions	1.23E-10	COL1A1|THBS1|ITGAV|COL1A2|COL3A1|FN1|COL5A1|COL5A2|PRKCA	37199	37501|37555|37639|37606|37585|37645|37549|37681|37648	2.26E-13	HSA-3000170	0.9910094888560602
76	11	Reactome Pathways	ECM proteoglycans	5.66E-10	COL1A1|TGFB3|LAMA5|ITGAV|VCAN|COL6A3|COL1A2|COL3A1|FN1|COL5A1|COL5A2	37199	37501|37684|37474|37639|37618|37420|37606|37585|37645|37549|37681	1.3E-12	HSA-3000178	0.9247183568811728
681	22	Reactome Pathways	Cytokine Signaling in Immune system	7.04E-9	RBX1|LAMA5|PSMB7|IL1RL2|STAT3|PML|SOD1|COL1A2|BCL2L1|JUNB|UBB|CUL1|SOCS3|OAS2|FN1|HLA-DRB1|MMP9|HLA-DRA|ITGB2|LCP1|HLA-DPA1|IFITM2	37199	37483|37474|37405|37633|37627|37432|37603|37606|37390|37588|37441|37402|37507|37486|37645|37609|37660|37495|37687|37543|37558|37690	1.94E-11	HSA-1280215	0.8152427340857887
2741	43	Reactome Pathways	Signal Transduction	7.04E-9	RBX1|DKK4|COL1A1|ACVR1C|SOX9|C3|LAMA5|PDGFRA|PSMB7|THBS1|ITGAV|APH1B|STAT3|EGF|PML|RHOB|COL6A3|COL1A2|RUNX1|BCL2L1|JUNB|COL3A1|UBB|SMC1A|CUL1|SOCS3|PTGDR2|FN1|CCRL2|S100A8|COL11A1|COL5A1|MMP9|ABL1|DKK1|COL5A2|E2F4|NCOR2|CXCR4|PRKCA|NR4A1|SMAD5|TNFAIP3	37199	37483|37408|37501|37696|37573|37591|37474|37657|37405|37555|37639|37522|37627|37396|37432|37510|37420|37606|37519|37390|37588|37585|37441|37393|37402|37507|37387|37645|37564|37654|37471|37549|37660|37450|37561|37681|37678|37399|37672|37648|37480|37477|37693	2.17E-11	HSA-162582	0.8152427340857887
30	8	Reactome Pathways	MET activates PTK2 signaling	7.04E-9	COL1A1|LAMA5|COL1A2|COL3A1|FN1|COL11A1|COL5A1|COL5A2	37199	37501|37474|37606|37585|37645|37471|37549|37681	2.32E-11	HSA-8874081	0.8152427340857887
502	19	Reactome Pathways	Signaling by Receptor Tyrosine Kinases	1.0E-8	COL1A1|LAMA5|PDGFRA|THBS1|ITGAV|APH1B|STAT3|EGF|COL6A3|COL1A2|JUNB|COL3A1|UBB|FN1|COL11A1|COL5A1|MMP9|COL5A2|PRKCA	37199	37501|37474|37657|37555|37639|37522|37627|37396|37420|37606|37588|37585|37441|37645|37471|37549|37660|37681|37648	4.16E-11	HSA-9006934	0.8
79	10	Reactome Pathways	Signaling by MET	1.04E-8	COL1A1|LAMA5|STAT3|COL1A2|COL3A1|UBB|FN1|COL11A1|COL5A1|COL5A2	37199	37501|37474|37627|37606|37585|37441|37645|37471|37549|37681	4.78E-11	HSA-6806834	0.798296666070122
743	22	Reactome Pathways	Adaptive Immune System	1.82E-8	CD74|RBX1|CTSH|COL1A1|C3|PSMB7|TLR2|ITGAV|TCEB2|COL1A2|LAIR2|COL3A1|UBB|CUL1|SOCS3|HLA-DRB1|TLR1|HLA-DRA|CARD11|ITGB2|HLA-DPA1|HLA-DMB	37199	37537|37483|37531|37501|37591|37405|37489|37639|37600|37606|37669|37585|37441|37402|37507|37609|37492|37495|37612|37687|37558|37426	9.87E-11	HSA-1280218	0.7739928612014925
85	10	Reactome Pathways	Integrin cell surface interactions	1.82E-8	COL1A1|THBS1|ITGAV|COL6A3|COL1A2|COL3A1|FN1|COL5A1|COL5A2|ITGB2	37199	37501|37555|37639|37420|37606|37585|37645|37549|37681|37687	9.24E-11	HSA-216083	0.7739928612014925
61	9	Reactome Pathways	Assembly of collagen fibrils and other multimeric structures	2.24E-8	COL1A1|COL6A3|COL1A2|COL3A1|COL11A1|COL5A1|MMP9|COL5A2|LOXL2	37199	37501|37420|37606|37585|37471|37549|37660|37681|37525	1.34E-10	HSA-2022090	0.7649751981665837
90	10	Reactome Pathways	Collagen formation	2.4E-8	COL1A1|COL6A3|COL1A2|COL3A1|COL11A1|COL5A1|MMP9|COL5A2|LOXL2|SERPINH1	37199	37501|37420|37606|37585|37471|37549|37660|37681|37525|37579	1.55E-10	HSA-1474290	0.7619788758288394
440	16	Reactome Pathways	Signaling by Interleukins	3.96E-7	RBX1|LAMA5|PSMB7|IL1RL2|STAT3|SOD1|COL1A2|BCL2L1|JUNB|UBB|CUL1|SOCS3|FN1|MMP9|ITGB2|LCP1	37199	37483|37474|37405|37633|37627|37603|37606|37390|37588|37441|37402|37507|37645|37660|37687|37543	2.91E-9	HSA-449147	0.6402304814074488
64	8	Reactome Pathways	Collagen degradation	6.25E-7	COL1A1|COL6A3|COL1A2|COL3A1|COL11A1|COL5A1|MMP9|COL5A2	37199	37501|37420|37606|37585|37471|37549|37660|37681	4.89E-9	HSA-1442490	0.6204119982655925
67	8	Reactome Pathways	Collagen biosynthesis and modifying enzymes	8.21E-7	COL1A1|COL6A3|COL1A2|COL3A1|COL11A1|COL5A1|COL5A2|SERPINH1	37199	37501|37420|37606|37585|37471|37549|37681|37579	6.8E-9	HSA-1650814	0.6085656842880559
140	10	Reactome Pathways	Degradation of the extracellular matrix	9.57E-7	COL1A1|LAMA5|COL6A3|COL1A2|COL3A1|FN1|COL11A1|COL5A1|MMP9|COL5A2	37199	37501|37474|37420|37606|37585|37645|37471|37549|37660|37681	8.37E-9	HSA-1474228	0.6019088062223157
44	7	Reactome Pathways	Collagen chain trimerization	1.12E-6	COL1A1|COL6A3|COL1A2|COL3A1|COL11A1|COL5A1|COL5A2	37199	37501|37420|37606|37585|37471|37549|37681	1.03E-8	HSA-8948216	0.5950781977329818
107	9	Reactome Pathways	Interleukin-4 and Interleukin-13 signaling	1.33E-6	LAMA5|STAT3|COL1A2|BCL2L1|JUNB|SOCS3|FN1|MMP9|ITGB2	37199	37474|37627|37606|37390|37588|37507|37645|37660|37687	1.28E-8	HSA-6785807	0.5876148359032914
392	14	Reactome Pathways	Diseases of signal transduction by growth factor receptors and second messengers	3.79E-6	RBX1|DKK4|PDGFRA|PSMB7|APH1B|STAT3|EGF|BCL2L1|UBB|CUL1|FN1|DKK1|NCOR2|NR4A1	37199	37483|37408|37657|37405|37522|37627|37396|37390|37441|37402|37645|37561|37399|37480	3.84E-8	HSA-5663202	0.5421360790031928
125	9	Reactome Pathways	Respiratory electron transport, ATP synthesis by chemiosmotic coupling, and heat production by uncoupling proteins.	4.27E-6	NDUFB4|SDHA|ECSIT|NDUFA7|ATP5I|NDUFA1|NDUFA11|NDUFA3|COX4I1	37199	37594|37630|37447|37459|37381|37570|37528|37534|37567	4.53E-8	HSA-163200	0.5369572124974976
58	7	Reactome Pathways	Signaling by PDGF	5.06E-6	PDGFRA|THBS1|STAT3|COL6A3|COL3A1|COL5A1|COL5A2	37199	37657|37555|37627|37420|37585|37549|37681	5.81E-8	HSA-186797	0.5295849483160201
547	16	Reactome Pathways	Axon guidance	5.06E-6	RBX1|PSMB7|ITGAV|APH1B|TCEB2|RHOB|COL6A3|COL3A1|UBB|CACNA1H|COL5A1|MMP9|ABL1|COL5A2|CXCR4|PRKCA	37199	37483|37405|37639|37522|37600|37510|37420|37585|37441|37597|37549|37660|37450|37681|37672|37648	5.59E-8	HSA-422475	0.5295849483160201
1087	22	Reactome Pathways	Developmental Biology	7.43E-6	RBX1|ACVR1C|SOX9|PSMB7|ITGAV|APH1B|TCEB2|STAT3|PML|RHOB|COL6A3|RUNX1|COL3A1|UBB|CACNA1H|COL5A1|MMP9|ABL1|COL5A2|NCOR2|CXCR4|PRKCA	37199	37483|37696|37573|37405|37639|37522|37600|37627|37432|37510|37420|37519|37585|37441|37597|37549|37660|37450|37681|37399|37672|37648	8.89E-8	HSA-1266738	0.5129011186239425
101	8	Reactome Pathways	Respiratory electron transport	1.02E-5	NDUFB4|SDHA|ECSIT|NDUFA7|NDUFA1|NDUFA11|NDUFA3|COX4I1	37199	37594|37630|37447|37459|37570|37528|37534|37567	1.32E-7	HSA-611105	0.4991399828238082
1025	21	Reactome Pathways	Innate Immune System	1.13E-5	CTSH|C3|CD68|PSMB7|TLR2|ITGAV|ECSIT|BCL2L1|UBB|C1QB|CUL1|TLR1|S100A8|MMP9|ABL1|C1QA|ALDOA|CARD11|ITGB2|MME|TNFAIP3	37199	37531|37591|37468|37405|37489|37639|37447|37390|37441|37513|37402|37492|37654|37660|37450|37615|37504|37612|37687|37663|37693	1.51E-7	HSA-168249	0.494692155651658
605	16	Reactome Pathways	Hemostasis	1.54E-5	CD74|COL1A1|TGFB3|THBS1|ITGAV|EGF|SOD1|RHOB|MERTK|COL1A2|FN1|ABL1|TSPAN7|ALDOA|ITGB2|PRKCA	37199	37537|37501|37684|37555|37639|37396|37603|37510|37624|37606|37645|37450|37675|37504|37687|37648	2.12E-7	HSA-109582	0.4812479279163536
118	8	Reactome Pathways	Transcriptional regulation by RUNX2	2.83E-5	RBX1|COL1A1|SOX9|PSMB7|RUNX1|UBB|CUL1|ABL1	37199	37483|37501|37573|37405|37519|37441|37402|37450	4.04E-7	HSA-8878166	0.45482135644757093
55	6	Reactome Pathways	Complex I biogenesis	6.1E-5	NDUFB4|ECSIT|NDUFA7|NDUFA1|NDUFA11|NDUFA3	37199	37594|37447|37459|37570|37528|37534	9.26E-7	HSA-6799198	0.42146701649892326
91	7	Reactome Pathways	Downstream TCR signaling	6.38E-5	PSMB7|UBB|CUL1|HLA-DRB1|HLA-DRA|CARD11|HLA-DPA1	37199	37405|37441|37402|37609|37495|37612|37558	9.99E-7	HSA-202424	0.4195179321278838
138	8	Reactome Pathways	Cell surface interactions at the vascular wall	7.7E-5	CD74|COL1A1|ITGAV|MERTK|COL1A2|FN1|TSPAN7|ITGB2	37199	37537|37501|37639|37624|37606|37645|37675|37687	1.24E-6	HSA-202733	0.41135092748275176
260	10	Reactome Pathways	Platelet activation, signaling and aggregation	1.2E-4	COL1A1|TGFB3|THBS1|EGF|SOD1|RHOB|COL1A2|FN1|ALDOA|PRKCA	37199	37501|37684|37555|37396|37603|37510|37606|37645|37504|37648	2.01E-6	HSA-76002	0.39208187539523753
1548	24	Reactome Pathways	Disease	1.5E-4	RBX1|DKK4|C3|PDGFRA|PSMB7|TLR2|THBS1|APH1B|TCEB2|STAT3|VCAN|EGF|PML|BCL2L1|UBB|CUL1|FN1|TLR1|ABL1|DKK1|NCOR2|CXCR4|TBXAS1|NR4A1	37199	37483|37408|37591|37657|37405|37489|37555|37522|37600|37627|37618|37396|37432|37390|37441|37402|37645|37492|37450|37561|37399|37672|37435|37480	2.47E-6	HSA-1643685	0.38239087409443184
42	5	Reactome Pathways	NCAM1 interactions	2.9E-4	COL6A3|COL3A1|CACNA1H|COL5A1|COL5A2	37199	37420|37585|37597|37549|37681	5.29E-6	HSA-419037	0.3537602002101044
1197	20	Reactome Pathways	Generic Transcription Pathway	3.7E-4	RBX1|COL1A1|SOX9|PSMB7|THBS1|TCEB2|PRDX5|PML|RUNX1|JUNB|UBB|CUL1|SOCS3|ABL1|PCNA|E2F4|G6PD|NCOR2|NR4A1|COX4I1	37199	37483|37501|37573|37405|37555|37600|37438|37432|37519|37588|37441|37402|37507|37450|37444|37678|37516|37399|37480|37567	6.81E-6	HSA-212436	0.3431798275933005
1318	21	Reactome Pathways	RNA Polymerase II Transcription	4.2E-4	RBX1|COL1A1|SOX9|PSMB7|THBS1|TCEB2|PRDX5|PML|RUNX1|JUNB|UBB|CUL1|SOCS3|ABL1|PCNA|E2F4|SRSF2|G6PD|NCOR2|NR4A1|COX4I1	37199	37483|37501|37573|37405|37555|37600|37438|37432|37519|37588|37441|37402|37507|37450|37444|37678|37540|37516|37399|37480|37567	7.93E-6	HSA-73857	0.33767507096021
1455	22	Reactome Pathways	Gene expression (Transcription)	5.3E-4	RBX1|COL1A1|SOX9|PSMB7|THBS1|TCEB2|PRDX5|PML|RUNX1|JUNB|UBB|CUL1|SOCS3|ABL1|PCNA|E2F4|SRSF2|G6PD|NCOR2|NR4A1|POLR1B|COX4I1	37199	37483|37501|37573|37405|37555|37600|37438|37432|37519|37588|37441|37402|37507|37450|37444|37678|37540|37516|37399|37480|37414|37567	1.05E-5	HSA-74160	0.3275724130399211
132	7	Reactome Pathways	Response to elevated platelet cytosolic Ca2+	5.3E-4	TGFB3|THBS1|EGF|SOD1|FN1|ALDOA|PRKCA	37199	37684|37555|37396|37603|37645|37504|37648	1.03E-5	HSA-76005	0.3275724130399211
88	6	Reactome Pathways	Interferon gamma signaling	5.8E-4	PML|SOCS3|OAS2|HLA-DRB1|HLA-DRA|HLA-DPA1	37199	37432|37507|37486|37609|37495|37558	1.18E-5	HSA-877300	0.3236572006437063
196	8	Reactome Pathways	Interferon Signaling	7.1E-4	PML|UBB|SOCS3|OAS2|HLA-DRB1|HLA-DRA|HLA-DPA1|IFITM2	37199	37432|37441|37507|37486|37609|37495|37558|37690	1.47E-5	HSA-913531	0.31487416512809246
202	8	Reactome Pathways	Signaling by NOTCH	8.6E-4	RBX1|PSMB7|APH1B|EGF|RUNX1|UBB|CUL1|NCOR2	37199	37483|37405|37522|37396|37519|37441|37402|37399	1.82E-5	HSA-157118	0.3065501548756432
152	7	Reactome Pathways	Toll-like Receptor Cascades	0.001	TLR2|ECSIT|UBB|CUL1|TLR1|S100A8|ITGB2	37199	37489|37447|37441|37402|37492|37654|37687	2.46E-5	HSA-168898	0.3
58	5	Reactome Pathways	Constitutive Signaling by NOTCH1 PEST Domain Mutants	0.001	RBX1|APH1B|UBB|CUL1|NCOR2	37199	37483|37522|37441|37402|37399	2.26E-5	HSA-2644606	0.3
58	5	Reactome Pathways	Constitutive Signaling by NOTCH1 HD+PEST Domain Mutants	0.001	RBX1|APH1B|UBB|CUL1|NCOR2	37199	37483|37522|37441|37402|37399	2.26E-5	HSA-2894862	0.3
101	6	Reactome Pathways	Signaling by TGFB family members	0.001	ACVR1C|JUNB|UBB|E2F4|NCOR2|SMAD5	37199	37696|37588|37441|37678|37399|37477	2.47E-5	HSA-9006936	0.3
158	7	Reactome Pathways	S Phase	0.0013	RBX1|PSMB7|UBB|SMC1A|CUL1|PCNA|E2F4	37199	37483|37405|37441|37393|37402|37444|37678	3.12E-5	HSA-69242	0.2886056647693163
473	11	Reactome Pathways	Neutrophil degranulation	0.0023	CTSH|C3|CD68|PSMB7|TLR2|ITGAV|S100A8|MMP9|ALDOA|ITGB2|MME	37199	37531|37591|37468|37405|37489|37639|37654|37660|37504|37687|37663	6.05E-5	HSA-6798695	0.2638272163982407
120	6	Reactome Pathways	MHC class II antigen presentation	0.0024	CD74|CTSH|HLA-DRB1|HLA-DRA|HLA-DPA1|HLA-DMB	37199	37537|37531|37609|37495|37558|37426	6.19E-5	HSA-2132295	0.2619788758288394
74	5	Reactome Pathways	Signaling by NOTCH1	0.0025	RBX1|APH1B|UBB|CUL1|NCOR2	37199	37483|37522|37441|37402|37399	6.78E-5	HSA-1980143	0.26020599913279624
127	6	Reactome Pathways	Platelet degranulation	0.003	TGFB3|THBS1|EGF|SOD1|FN1|ALDOA	37199	37684|37555|37396|37603|37645|37504	8.37E-5	HSA-114608	0.25228787452803375
126	6	Reactome Pathways	Toll Like Receptor 4 (TLR4) Cascade	0.003	TLR2|ECSIT|UBB|CUL1|TLR1|ITGB2	37199	37489|37447|37441|37402|37492|37687	8.02E-5	HSA-166016	0.25228787452803375
129	6	Reactome Pathways	Immunoregulatory interactions between a Lymphoid and a non-Lymphoid cell	0.0032	COL1A1|C3|COL1A2|LAIR2|COL3A1|ITGB2	37199	37501|37591|37606|37669|37585|37687	9.09E-5	HSA-198933	0.24948500216800942
80	5	Reactome Pathways	Signaling by NOTCH4	0.0034	RBX1|PSMB7|APH1B|UBB|CUL1	37199	37483|37405|37522|37441|37402	9.62E-5	HSA-9013694	0.2468521082957745
15	3	Reactome Pathways	Translocation of ZAP-70 to Immunological synapse	0.004	HLA-DRB1|HLA-DRA|HLA-DPA1	37199	37609|37495|37558	1.2E-4	HSA-202430	0.23979400086720376
43	4	Reactome Pathways	Transcriptional activity of SMAD2/SMAD3:SMAD4 heterotrimer	0.004	JUNB|UBB|E2F4|NCOR2	37199	37588|37441|37678|37399	1.2E-4	HSA-2173793	0.23979400086720376
136	6	Reactome Pathways	Interleukin-1 family signaling	0.004	RBX1|PSMB7|IL1RL2|STAT3|UBB|CUL1	37199	37483|37405|37633|37627|37441|37402	1.2E-4	HSA-446652	0.23979400086720376
45	4	Reactome Pathways	Elastic fibre formation	0.0046	TGFB3|ITGAV|FN1|LOXL2	37199	37684|37639|37645|37525	1.4E-4	HSA-1566948	0.2337242168318426
204	7	Reactome Pathways	Transcriptional regulation by RUNX1	0.0048	PSMB7|THBS1|PML|RUNX1|UBB|SOCS3|ABL1	37199	37405|37555|37432|37519|37441|37507|37450	1.5E-4	HSA-8878171	0.23187587626244127
47	4	Reactome Pathways	Cyclin D associated events in G1	0.0052	UBB|CUL1|ABL1|E2F4	37199	37441|37402|37450|37678	1.6E-4	HSA-69231	0.2283996656365201
48	4	Reactome Pathways	NOTCH1 Intracellular Domain Regulates Transcription	0.0055	RBX1|UBB|CUL1|NCOR2	37199	37483|37441|37402|37399	1.8E-4	HSA-2122947	0.22596373105057563
147	6	Reactome Pathways	Mitotic G1 phase and G1/S transition	0.0055	PSMB7|UBB|CUL1|ABL1|PCNA|E2F4	37199	37405|37441|37402|37450|37444|37678	1.8E-4	HSA-453279	0.22596373105057563
94	5	Reactome Pathways	MyD88:MAL(TIRAP) cascade initiated on plasma membrane	0.0057	TLR2|ECSIT|UBB|CUL1|TLR1	37199	37489|37447|37441|37402|37492	2.0E-4	HSA-166058	0.22441251443275084
18	3	Reactome Pathways	Phosphorylation of CD3 and TCR zeta chains	0.0057	HLA-DRB1|HLA-DRA|HLA-DPA1	37199	37609|37495|37558	1.9E-4	HSA-202427	0.22441251443275084
18	3	Reactome Pathways	Crosslinking of collagen fibrils	0.0057	COL1A1|COL1A2|LOXL2	37199	37501|37606|37525	1.9E-4	HSA-2243919	0.22441251443275084
18	3	Reactome Pathways	Scavenging by Class A Receptors	0.0057	COL1A1|COL1A2|COL3A1	37199	37501|37606|37585	1.9E-4	HSA-3000480	0.22441251443275084
213	7	Reactome Pathways	Signaling by ROBO receptors	0.0057	RBX1|PSMB7|TCEB2|UBB|ABL1|CXCR4|PRKCA	37199	37483|37405|37600|37441|37450|37672|37648	1.9E-4	HSA-376176	0.22441251443275084
366	9	Reactome Pathways	Class I MHC mediated antigen processing & presentation	0.0057	RBX1|PSMB7|TLR2|ITGAV|TCEB2|UBB|CUL1|SOCS3|TLR1	37199	37483|37405|37489|37639|37600|37441|37402|37507|37492	1.9E-4	HSA-983169	0.22441251443275084
19	3	Reactome Pathways	PD-1 signaling	0.006	HLA-DRB1|HLA-DRA|HLA-DPA1	37199	37609|37495|37558	2.2E-4	HSA-389948	0.2221848749616356
19	3	Reactome Pathways	Regulation of TLR by endogenous ligand	0.006	TLR2|TLR1|S100A8	37199	37489|37492|37654	2.2E-4	HSA-5686938	0.2221848749616356
97	5	Reactome Pathways	Antigen processing-Cross presentation	0.0061	PSMB7|TLR2|ITGAV|UBB|TLR1	37199	37405|37489|37639|37441|37492	2.3E-4	HSA-1236975	0.22146701649892328
52	4	Reactome Pathways	Vif-mediated degradation of APOBEC3G	0.0061	RBX1|PSMB7|TCEB2|UBB	37199	37483|37405|37600|37441	2.4E-4	HSA-180585	0.22146701649892328
296	8	Reactome Pathways	Signaling by WNT	0.0061	RBX1|DKK4|SOX9|PSMB7|UBB|CUL1|DKK1|PRKCA	37199	37483|37408|37573|37405|37441|37402|37561|37648	2.4E-4	HSA-195721	0.22146701649892328
52	4	Reactome Pathways	Negative regulation of NOTCH4 signaling	0.0061	RBX1|PSMB7|UBB|CUL1	37199	37483|37405|37441|37402	2.4E-4	HSA-9604323	0.22146701649892328
53	4	Reactome Pathways	Signaling by PTK6	0.0063	STAT3|EGF|UBB|SOCS3	37199	37627|37396|37441|37507	2.5E-4	HSA-8848021	0.22006594505464183
53	4	Reactome Pathways	FBXL7 down-regulates AURKA during mitotic entry and in early mitosis	0.0063	RBX1|PSMB7|UBB|CUL1	37199	37483|37405|37441|37402	2.5E-4	HSA-8854050	0.22006594505464183
3	2	Reactome Pathways	PTK6 Activates STAT3	0.0069	STAT3|SOCS3	37199	37627|37507	2.8E-4	HSA-8849474	0.21611509092627448
22	3	Reactome Pathways	Initial triggering of complement	0.0077	C3|C1QB|C1QA	37199	37591|37513|37615	3.2E-4	HSA-166663	0.2113509274827518
58	4	Reactome Pathways	Degradation of GLI1 by the proteasome	0.0082	RBX1|PSMB7|UBB|CUL1	37199	37483|37405|37441|37402	3.5E-4	HSA-5610780	0.20861861476162832
58	4	Reactome Pathways	Degradation of GLI2 by the proteasome	0.0082	RBX1|PSMB7|UBB|CUL1	37199	37483|37405|37441|37402	3.5E-4	HSA-5610783	0.20861861476162832
58	4	Reactome Pathways	GLI3 is processed to GLI3R by the proteasome	0.0082	RBX1|PSMB7|UBB|CUL1	37199	37483|37405|37441|37402	3.5E-4	HSA-5610785	0.20861861476162832
25	3	Reactome Pathways	NOTCH3 Activation and Transmission of Signal to the Nucleus	0.0103	APH1B|EGF|UBB	37199	37522|37396|37441	4.5E-4	HSA-9013507	0.1987162775294828
63	4	Reactome Pathways	Oxygen-dependent proline hydroxylation of Hypoxia-inducible Factor Alpha	0.0106	RBX1|PSMB7|TCEB2|UBB	37199	37483|37405|37600|37441	4.7E-4	HSA-1234176	0.19746941347352298
116	5	Reactome Pathways	Synthesis of DNA	0.0112	RBX1|PSMB7|UBB|CUL1|PCNA	37199	37483|37405|37441|37402|37444	5.0E-4	HSA-69239	0.19507819773298182
65	4	Reactome Pathways	Activation of NF-kappaB in B cells	0.0117	PSMB7|UBB|CUL1|CARD11	37199	37405|37441|37402|37612	5.3E-4	HSA-1169091	0.19318141382538384
5	2	Reactome Pathways	Loss of Function of FBXW7 in Cancer and NOTCH1 Signaling	0.013	RBX1|CUL1	37199	37483|37402	5.9E-4	HSA-2644607	0.18860566476931634
69	4	Reactome Pathways	Orc1 removal from chromatin	0.014	RBX1|PSMB7|UBB|CUL1	37199	37483|37405|37441|37402	6.5E-4	HSA-68949	0.18538719643217622
29	3	Reactome Pathways	Generation of second messenger molecules	0.0143	HLA-DRB1|HLA-DRA|HLA-DPA1	37199	37609|37495|37558	6.7E-4	HSA-202433	0.18446639625349381
71	4	Reactome Pathways	Regulation of RUNX2 expression and activity	0.0151	RBX1|PSMB7|UBB|CUL1	37199	37483|37405|37441|37402	7.2E-4	HSA-8939902	0.18210230527068305
30	3	Reactome Pathways	Recognition of DNA damage by PCNA-containing replication complex	0.0153	RBX1|UBB|PCNA	37199	37483|37441|37444	7.4E-4	HSA-110314	0.1815308569182401
6	2	Reactome Pathways	Signaling by LRP5 mutants	0.0159	DKK4|DKK1	37199	37408|37561	7.9E-4	HSA-5339717	0.17986028756795486
129	5	Reactome Pathways	G1/S Transition	0.0159	PSMB7|UBB|CUL1|PCNA|E2F4	37199	37405|37441|37402|37444|37678	8.0E-4	HSA-69206	0.17986028756795486
274	7	Reactome Pathways	RAF/MAP kinase cascade	0.0163	RBX1|PDGFRA|PSMB7|EGF|BCL2L1|UBB|FN1	37199	37483|37657|37405|37396|37390|37441|37645	8.2E-4	HSA-5673001	0.17878123955960423
199	6	Reactome Pathways	TCF dependent signaling in response to WNT	0.0167	RBX1|DKK4|SOX9|PSMB7|UBB|DKK1	37199	37483|37408|37573|37405|37441|37561	8.6E-4	HSA-201681	0.17772835288524166
32	3	Reactome Pathways	SMAD2/SMAD3:SMAD4 heterotrimer regulates transcription	0.017	JUNB|UBB|E2F4	37199	37588|37441|37678	8.8E-4	HSA-2173796	0.1769551078621726
363	8	Reactome Pathways	Transcriptional Regulation by TP53	0.0173	TCEB2|PRDX5|PML|UBB|PCNA|E2F4|G6PD|COX4I1	37199	37600|37438|37432|37441|37444|37678|37516|37567	9.0E-4	HSA-3700989	0.17619538968712045
7	2	Reactome Pathways	Classical antibody-mediated complement activation	0.0191	C1QB|C1QA	37199	37513|37615	0.001	HSA-173623	0.17189666327522726
7	2	Reactome Pathways	Modulation by Mtb of host immune system	0.0191	TLR2|UBB	37199	37489|37441	0.001	HSA-9637628	0.17189666327522726
34	3	Reactome Pathways	GPVI-mediated activation cascade	0.0192	COL1A1|RHOB|COL1A2	37199	37501|37510|37606	0.001	HSA-114604	0.17166987712964504
80	4	Reactome Pathways	FCERI mediated NF-kB activation	0.0201	PSMB7|UBB|CUL1|CARD11	37199	37405|37441|37402|37612	0.0011	HSA-2871837	0.16968039425795112
81	4	Reactome Pathways	ER-Phagosome pathway	0.0209	PSMB7|TLR2|UBB|TLR1	37199	37405|37489|37441|37492	0.0012	HSA-1236974	0.1679853713888946
81	4	Reactome Pathways	Degradation of beta-catenin by the destruction complex	0.0209	RBX1|PSMB7|UBB|CUL1	37199	37483|37405|37441|37402	0.0012	HSA-195253	0.1679853713888946
81	4	Reactome Pathways	Cyclin E associated events during G1/S transition	0.0209	PSMB7|UBB|CUL1|E2F4	37199	37405|37441|37402|37678	0.0012	HSA-69202	0.1679853713888946
8	2	Reactome Pathways	BH3-only proteins associate with and inactivate anti-apoptotic BCL-2 members	0.0222	STAT3|BCL2L1	37199	37627|37390	0.0013	HSA-111453	0.16536470255493613
83	4	Reactome Pathways	Cyclin A:Cdk2-associated events at S phase entry	0.0222	PSMB7|UBB|CUL1|E2F4	37199	37405|37441|37402|37678	0.0013	HSA-69656	0.16536470255493613
8	2	Reactome Pathways	RUNX1 regulates transcription of genes involved in differentiation of keratinocytes	0.0222	RUNX1|SOCS3	37199	37519|37507	0.0013	HSA-8939242	0.16536470255493613
38	3	Reactome Pathways	Molecules associated with elastic fibres	0.0241	TGFB3|ITGAV|FN1	37199	37684|37639|37645	0.0014	HSA-2129379	0.16179829574251317
304	7	Reactome Pathways	Intracellular signaling by second messengers	0.0253	PDGFRA|PSMB7|EGF|PML|UBB|PRKCA|NR4A1	37199	37657|37405|37396|37432|37441|37648|37480	0.0015	HSA-9006925	0.1596879478824182
39	3	Reactome Pathways	Platelet Aggregation (Plug Formation)	0.0254	COL1A1|COL1A2|FN1	37199	37501|37606|37645	0.0015	HSA-76009	0.1595166283380062
9	2	Reactome Pathways	Regulation of PTEN localization	0.0258	PML|UBB	37199	37432|37441	0.0015	HSA-8948747	0.158838029403677
41	3	Reactome Pathways	Dual Incision in GG-NER	0.0284	RBX1|UBB|PCNA	37199	37483|37441|37444	0.0017	HSA-5696400	0.15466816599529623
229	6	Reactome Pathways	Neddylation	0.0284	RBX1|PSMB7|TCEB2|UBB|CUL1|SOCS3	37199	37483|37405|37600|37441|37402|37507	0.0017	HSA-8951664	0.15466816599529623
10	2	Reactome Pathways	MyD88 deficiency (TLR2/4)	0.0297	TLR2|TLR1	37199	37489|37492	0.0018	HSA-5602498	0.15272435506827878
43	3	Reactome Pathways	Signaling by SCF-KIT	0.0312	STAT3|MMP9|PRKCA	37199	37627|37660|37648	0.002	HSA-1433557	0.1505845405981557
96	4	Reactome Pathways	CLEC7A (Dectin-1) signaling	0.0333	PSMB7|UBB|CUL1|CARD11	37199	37405|37441|37402|37612	0.0021	HSA-5607764	0.147755576649368
11	2	Reactome Pathways	Interleukin-6 signaling	0.034	STAT3|SOCS3	37199	37627|37507	0.0022	HSA-1059683	0.1468521082957745
11	2	Reactome Pathways	Signaling by Leptin	0.034	STAT3|SOCS3	37199	37627|37507	0.0022	HSA-2586552	0.1468521082957745
11	2	Reactome Pathways	IRAK4 deficiency (TLR2/4)	0.034	TLR2|TLR1	37199	37489|37492	0.0022	HSA-5603041	0.1468521082957745
518	9	Reactome Pathways	Cell Cycle, Mitotic	0.034	RBX1|PSMB7|UBB|SMC1A|CUL1|ABL1|PCNA|E2F4|PRKCA	37199	37483|37405|37441|37393|37402|37450|37444|37678|37648	0.0022	HSA-69278	0.1468521082957745
97	4	Reactome Pathways	RUNX1 regulates transcription of genes involved in differentiation of HSCs	0.034	PSMB7|RUNX1|UBB|ABL1	37199	37405|37519|37441|37450	0.0022	HSA-8939236	0.1468521082957745
99	4	Reactome Pathways	Interleukin-1 signaling	0.0355	RBX1|PSMB7|UBB|CUL1	37199	37483|37405|37441|37402	0.0023	HSA-9020702	0.1449771646944906
47	3	Reactome Pathways	Regulation of Complement cascade	0.0374	C3|C1QB|C1QA	37199	37591|37513|37615	0.0025	HSA-977606	0.14271283977995197
12	2	Reactome Pathways	GP1b-IX-V activation signalling	0.0376	COL1A1|COL1A2	37199	37501|37606	0.0025	HSA-430116	0.1424812155072339
12	2	Reactome Pathways	Signaling by PDGFRA transmembrane, juxtamembrane and kinase domain mutants	0.0376	PDGFRA|STAT3	37199	37657|37627	0.0025	HSA-9673767	0.1424812155072339
12	2	Reactome Pathways	Signaling by PDGFRA extracellular domain mutants	0.0376	PDGFRA|STAT3	37199	37657|37627	0.0025	HSA-9673770	0.1424812155072339
50	3	Reactome Pathways	Signaling by ERBB2	0.0424	EGF|UBB|PRKCA	37199	37396|37441|37648	0.0029	HSA-1227986	0.13726341434072672
14	2	Reactome Pathways	Prolactin receptor signaling	0.047	RBX1|CUL1	37199	37483|37402	0.0033	HSA-1170546	0.13279021420642825
264	6	Reactome Pathways	PIP3 activates AKT signaling	0.048	PDGFRA|PSMB7|EGF|PML|UBB|NR4A1	37199	37657|37405|37396|37432|37441|37480	0.0034	HSA-1257604	0.1318758762624413
53	3	Reactome Pathways	SCF-beta-TrCP mediated degradation of Emi1	0.048	PSMB7|UBB|CUL1	37199	37405|37441|37402	0.0034	HSA-174113	0.1318758762624413
Reactome pathways overrepresentated in DEGs (FDR < 0.05, Log2FC > 0.5) of G3 aSMA+ stroma AOIs vs G2 aSMA+ stroma AOIs comparison
# background genes	# genes	category	description	FDR value	genes	network.SUID	nodes.SUID	p-value	term name	transferred FDR value
301	18	Reactome Pathways	Extracellular matrix organization	1.12E-14	COMP|COL1A1|TTR|TGFB3|THBS1|VCAN|COL6A3|COL1A2|COL3A1|TPSAB1|FN1|COL11A1|COL5A1|MMP9|COL5A2|LOXL2|ITGB2|SERPINH1	10497	10820|10805|10742|10850|10691|10775|10709|10766|10745|10739|10793|10757|10688|10814|10844|10859|10853|10724	5.18E-18	HSA-1474244	1.3950781977329818
76	10	Reactome Pathways	ECM proteoglycans	1.75E-10	COMP|COL1A1|TGFB3|VCAN|COL6A3|COL1A2|COL3A1|FN1|COL5A1|COL5A2	10497	10820|10805|10850|10775|10709|10766|10745|10793|10688|10844	1.61E-13	HSA-3000178	0.9756961951313705
85	10	Reactome Pathways	Integrin cell surface interactions	3.25E-10	COMP|COL1A1|THBS1|COL6A3|COL1A2|COL3A1|FN1|COL5A1|COL5A2|ITGB2	10497	10820|10805|10691|10709|10766|10745|10793|10688|10844|10853	4.49E-13	HSA-216083	0.9488116639021126
90	10	Reactome Pathways	Collagen formation	4.12E-10	COL1A1|COL6A3|COL1A2|COL3A1|COL11A1|COL5A1|MMP9|COL5A2|LOXL2|SERPINH1	10497	10805|10709|10766|10745|10757|10688|10814|10844|10859|10724	7.59E-13	HSA-1474290	0.9385102783966864
61	9	Reactome Pathways	Assembly of collagen fibrils and other multimeric structures	4.12E-10	COL1A1|COL6A3|COL1A2|COL3A1|COL11A1|COL5A1|MMP9|COL5A2|LOXL2	10497	10805|10709|10766|10745|10757|10688|10814|10844|10859	1.11E-12	HSA-2022090	0.9385102783966864
59	9	Reactome Pathways	Non-integrin membrane-ECM interactions	4.12E-10	COL1A1|TTR|THBS1|COL1A2|COL3A1|FN1|COL11A1|COL5A1|COL5A2	10497	10805|10742|10691|10766|10745|10793|10757|10688|10844	8.47E-13	HSA-3000171	0.9385102783966864
27	7	Reactome Pathways	Syndecan interactions	3.88E-9	COL1A1|THBS1|COL1A2|COL3A1|FN1|COL5A1|COL5A2	10497	10805|10691|10766|10745|10793|10688|10844	1.25E-11	HSA-3000170	0.8411168274405793
30	7	Reactome Pathways	MET activates PTK2 signaling	6.45E-9	COL1A1|COL1A2|COL3A1|FN1|COL11A1|COL5A1|COL5A2	10497	10805|10766|10745|10793|10757|10688|10844	2.37E-11	HSA-8874081	0.8190440285364732
140	10	Reactome Pathways	Degradation of the extracellular matrix	1.09E-8	COL1A1|COL6A3|COL1A2|COL3A1|TPSAB1|FN1|COL11A1|COL5A1|MMP9|COL5A2	10497	10805|10709|10766|10745|10739|10793|10757|10688|10814|10844	4.53E-11	HSA-1474228	0.7962573502059376
64	8	Reactome Pathways	Collagen degradation	1.57E-8	COL1A1|COL6A3|COL1A2|COL3A1|COL11A1|COL5A1|MMP9|COL5A2	10497	10805|10709|10766|10745|10757|10688|10814|10844	7.24E-11	HSA-1442490	0.7804100347590766
67	8	Reactome Pathways	Collagen biosynthesis and modifying enzymes	2.0E-8	COL1A1|COL6A3|COL1A2|COL3A1|COL11A1|COL5A1|COL5A2|SERPINH1	10497	10805|10709|10766|10745|10757|10688|10844|10724	1.01E-10	HSA-1650814	0.7698970004336019
44	7	Reactome Pathways	Collagen chain trimerization	4.31E-8	COL1A1|COL6A3|COL1A2|COL3A1|COL11A1|COL5A1|COL5A2	10497	10805|10709|10766|10745|10757|10688|10844	2.58E-10	HSA-8948216	0.7365522729839269
502	11	Reactome Pathways	Signaling by Receptor Tyrosine Kinases	9.11E-5	COL1A1|THBS1|DUSP6|COL6A3|COL1A2|COL3A1|FN1|COL11A1|COL5A1|MMP9|COL5A2	10497	10805|10691|10796|10709|10766|10745|10793|10757|10688|10814|10844	6.29E-7	HSA-9006934	0.40404816230270013
58	5	Reactome Pathways	Signaling by PDGF	2.4E-4	THBS1|COL6A3|COL3A1|COL5A1|COL5A2	10497	10691|10709|10745|10688|10844	1.76E-6	HSA-186797	0.3619788758288394
2741	24	Reactome Pathways	Signal Transduction	2.5E-4	ADH1A|DKK4|LFNG|COL1A1|TTR|SOX9|THBS1|DUSP6|COL6A3|COL1A2|RUNX1|COL3A1|SP1|SOCS3|FN1|MAP3K7|COL11A1|COL5A1|MMP9|DKK1|COL5A2|E2F4|APOC2|TNFAIP3	10497	10856|10697|10754|10805|10742|10703|10691|10796|10709|10766|10838|10745|10832|10808|10793|10817|10757|10688|10814|10694|10844|10841|10763|10862	1.99E-6	HSA-162582	0.3602059991327963
138	6	Reactome Pathways	Cell surface interactions at the vascular wall	8.2E-4	COL1A1|MERTK|COL1A2|FN1|TSPAN7|ITGB2	10497	10805|10781|10766|10793|10826|10853	6.76E-6	HSA-202733	0.30861861476162833
1956	19	Reactome Pathways	Immune System	9.4E-4	COL1A1|TTR|CD68|DUSP6|IFNGR2|COL1A2|COL3A1|CLU|C7|SOCS3|FN1|HLA-DRB1|MAP3K7|MMP9|HLA-DRA|ITGB2|HLA-DMB|MME|TNFAIP3	10497	10805|10742|10760|10796|10835|10766|10745|10748|10715|10808|10793|10769|10817|10814|10799|10853|10712|10811|10862	8.18E-6	HSA-168256	0.3026872146400301
42	4	Reactome Pathways	NCAM1 interactions	0.0015	COL6A3|COL3A1|COL5A1|COL5A2	10497	10709|10745|10688|10844	1.42E-5	HSA-419037	0.28239087409443187
107	5	Reactome Pathways	Interleukin-4 and Interleukin-13 signaling	0.0031	COL1A2|SOCS3|FN1|MMP9|ITGB2	10497	10766|10808|10793|10814|10853	2.99E-5	HSA-6785807	0.25086383061657275
18	3	Reactome Pathways	Crosslinking of collagen fibrils	0.004	COL1A1|COL1A2|LOXL2	10497	10805|10766|10859	4.02E-5	HSA-2243919	0.23979400086720376
18	3	Reactome Pathways	Scavenging by Class A Receptors	0.004	COL1A1|COL1A2|COL3A1	10497	10805|10766|10745	4.02E-5	HSA-3000480	0.23979400086720376
681	10	Reactome Pathways	Cytokine Signaling in Immune system	0.0057	DUSP6|IFNGR2|COL1A2|SOCS3|FN1|HLA-DRB1|MAP3K7|MMP9|HLA-DRA|ITGB2	10497	10796|10835|10766|10808|10793|10769|10817|10814|10799|10853	6.48E-5	HSA-1280215	0.22441251443275084
605	9	Reactome Pathways	Hemostasis	0.0118	COL1A1|TGFB3|THBS1|MERTK|COL1A2|CLU|FN1|TSPAN7|ITGB2	10497	10805|10850|10691|10781|10766|10748|10793|10826|10853	1.4E-4	HSA-109582	0.19281179926938746
260	6	Reactome Pathways	Platelet activation, signaling and aggregation	0.0168	COL1A1|TGFB3|THBS1|COL1A2|CLU|FN1	10497	10805|10850|10691|10766|10748|10793	2.1E-4	HSA-76002	0.17746907182741373
88	4	Reactome Pathways	Interferon gamma signaling	0.0169	IFNGR2|SOCS3|HLA-DRB1|HLA-DRA	10497	10835|10808|10769|10799	2.2E-4	HSA-877300	0.17721132953863267
6	2	Reactome Pathways	Signaling by LRP5 mutants	0.021	DKK4|DKK1	10497	10697|10694	2.8E-4	HSA-5339717	0.16777807052660806
39	3	Reactome Pathways	Platelet Aggregation (Plug Formation)	0.024	COL1A1|COL1A2|FN1	10497	10805|10766|10793	3.3E-4	HSA-76009	0.16197887582883938
101	4	Reactome Pathways	Respiratory electron transport	0.0253	SDHA|NDUFA7|NDUFA11|NDUFA3	10497	10784|10751|10865|10679	3.6E-4	HSA-611105	0.1596879478824182
1197	12	Reactome Pathways	Generic Transcription Pathway	0.0266	COL1A1|SOX9|THBS1|NBN|PRDX5|RUNX1|CEBPB|SP1|SOCS3|PCNA|E2F4|G6PD	10497	10805|10703|10691|10847|10721|10838|10736|10832|10808|10733|10841|10829	4.0E-4	HSA-212436	0.1575118363368933
8	2	Reactome Pathways	Terminal pathway of complement	0.0287	CLU|C7	10497	10748|10715	4.5E-4	HSA-166665	0.15421181032660075
8	2	Reactome Pathways	RUNX1 regulates transcription of genes involved in differentiation of keratinocytes	0.0287	RUNX1|SOCS3	10497	10838|10808	4.5E-4	HSA-8939242	0.15421181032660075
45	3	Reactome Pathways	Elastic fibre formation	0.0297	TGFB3|FN1|LOXL2	10497	10850|10793|10859	4.9E-4	HSA-1566948	0.15272435506827878
440	7	Reactome Pathways	Signaling by Interleukins	0.0328	DUSP6|COL1A2|SOCS3|FN1|MAP3K7|MMP9|ITGB2	10497	10796|10766|10808|10793|10817|10814|10853	5.6E-4	HSA-449147	0.14841261562883207
743	9	Reactome Pathways	Adaptive Immune System	0.0359	COL1A1|COL1A2|COL3A1|SOCS3|HLA-DRB1|MAP3K7|HLA-DRA|ITGB2|HLA-DMB	10497	10805|10766|10745|10808|10769|10817|10799|10853|10712	6.3E-4	HSA-1280218	0.14449055514216808
1455	13	Reactome Pathways	Gene expression (Transcription)	0.0371	COL1A1|SOX9|THBS1|NBN|PRDX5|RUNX1|CEBPB|SP1|SOCS3|PCNA|E2F4|G6PD|POLR1B	10497	10805|10703|10691|10847|10721|10838|10736|10832|10808|10733|10841|10829|10706	6.7E-4	HSA-74160	0.1430626090384954
127	4	Reactome Pathways	Platelet degranulation	0.0441	TGFB3|THBS1|CLU|FN1	10497	10850|10691|10748|10793	8.3E-4	HSA-114608	0.13555614105321614
55	3	Reactome Pathways	Complex I biogenesis	0.0443	NDUFA7|NDUFA11|NDUFA3	10497	10751|10865|10679	8.6E-4	HSA-6799198	0.13535962737769305
129	4	Reactome Pathways	Immunoregulatory interactions between a Lymphoid and a non-Lymphoid cell	0.0445	COL1A1|COL1A2|COL3A1|ITGB2	10497	10805|10766|10745|10853	8.8E-4	HSA-198933	0.13516399890190683
12	2	Reactome Pathways	GP1b-IX-V activation signalling	0.0445	COL1A1|COL1A2	10497	10805|10766	9.0E-4	HSA-430116	0.13516399890190683

### Sheet: Sheet3
# background genes	# genes	category	description	FDR value	genes	network.SUID	nodes.SUID	p-value	term name	transferred FDR value
301	18	Reactome Pathways	Extracellular matrix organization	1.12E-14	COMP|COL1A1|TTR|TGFB3|THBS1|VCAN|COL6A3|COL1A2|COL3A1|TPSAB1|FN1|COL11A1|COL5A1|MMP9|COL5A2|LOXL2|ITGB2|SERPINH1	10497	10820|10805|10742|10850|10691|10775|10709|10766|10745|10739|10793|10757|10688|10814|10844|10859|10853|10724	5.18E-18	HSA-1474244	1.3950781977329818
76	10	Reactome Pathways	ECM proteoglycans	1.75E-10	COMP|COL1A1|TGFB3|VCAN|COL6A3|COL1A2|COL3A1|FN1|COL5A1|COL5A2	10497	10820|10805|10850|10775|10709|10766|10745|10793|10688|10844	1.61E-13	HSA-3000178	0.9756961951313705
85	10	Reactome Pathways	Integrin cell surface interactions	3.25E-10	COMP|COL1A1|THBS1|COL6A3|COL1A2|COL3A1|FN1|COL5A1|COL5A2|ITGB2	10497	10820|10805|10691|10709|10766|10745|10793|10688|10844|10853	4.49E-13	HSA-216083	0.9488116639021126
90	10	Reactome Pathways	Collagen formation	4.12E-10	COL1A1|COL6A3|COL1A2|COL3A1|COL11A1|COL5A1|MMP9|COL5A2|LOXL2|SERPINH1	10497	10805|10709|10766|10745|10757|10688|10814|10844|10859|10724	7.59E-13	HSA-1474290	0.9385102783966864
61	9	Reactome Pathways	Assembly of collagen fibrils and other multimeric structures	4.12E-10	COL1A1|COL6A3|COL1A2|COL3A1|COL11A1|COL5A1|MMP9|COL5A2|LOXL2	10497	10805|10709|10766|10745|10757|10688|10814|10844|10859	1.11E-12	HSA-2022090	0.9385102783966864
59	9	Reactome Pathways	Non-integrin membrane-ECM interactions	4.12E-10	COL1A1|TTR|THBS1|COL1A2|COL3A1|FN1|COL11A1|COL5A1|COL5A2	10497	10805|10742|10691|10766|10745|10793|10757|10688|10844	8.47E-13	HSA-3000171	0.9385102783966864
27	7	Reactome Pathways	Syndecan interactions	3.88E-9	COL1A1|THBS1|COL1A2|COL3A1|FN1|COL5A1|COL5A2	10497	10805|10691|10766|10745|10793|10688|10844	1.25E-11	HSA-3000170	0.8411168274405793
30	7	Reactome Pathways	MET activates PTK2 signaling	6.45E-9	COL1A1|COL1A2|COL3A1|FN1|COL11A1|COL5A1|COL5A2	10497	10805|10766|10745|10793|10757|10688|10844	2.37E-11	HSA-8874081	0.8190440285364732
140	10	Reactome Pathways	Degradation of the extracellular matrix	1.09E-8	COL1A1|COL6A3|COL1A2|COL3A1|TPSAB1|FN1|COL11A1|COL5A1|MMP9|COL5A2	10497	10805|10709|10766|10745|10739|10793|10757|10688|10814|10844	4.53E-11	HSA-1474228	0.7962573502059376
64	8	Reactome Pathways	Collagen degradation	1.57E-8	COL1A1|COL6A3|COL1A2|COL3A1|COL11A1|COL5A1|MMP9|COL5A2	10497	10805|10709|10766|10745|10757|10688|10814|10844	7.24E-11	HSA-1442490	0.7804100347590766
67	8	Reactome Pathways	Collagen biosynthesis and modifying enzymes	2.0E-8	COL1A1|COL6A3|COL1A2|COL3A1|COL11A1|COL5A1|COL5A2|SERPINH1	10497	10805|10709|10766|10745|10757|10688|10844|10724	1.01E-10	HSA-1650814	0.7698970004336019
44	7	Reactome Pathways	Collagen chain trimerization	4.31E-8	COL1A1|COL6A3|COL1A2|COL3A1|COL11A1|COL5A1|COL5A2	10497	10805|10709|10766|10745|10757|10688|10844	2.58E-10	HSA-8948216	0.7365522729839269
502	11	Reactome Pathways	Signaling by Receptor Tyrosine Kinases	9.11E-5	COL1A1|THBS1|DUSP6|COL6A3|COL1A2|COL3A1|FN1|COL11A1|COL5A1|MMP9|COL5A2	10497	10805|10691|10796|10709|10766|10745|10793|10757|10688|10814|10844	6.29E-7	HSA-9006934	0.40404816230270013
58	5	Reactome Pathways	Signaling by PDGF	2.4E-4	THBS1|COL6A3|COL3A1|COL5A1|COL5A2	10497	10691|10709|10745|10688|10844	1.76E-6	HSA-186797	0.3619788758288394
2741	24	Reactome Pathways	Signal Transduction	2.5E-4	ADH1A|DKK4|LFNG|COL1A1|TTR|SOX9|THBS1|DUSP6|COL6A3|COL1A2|RUNX1|COL3A1|SP1|SOCS3|FN1|MAP3K7|COL11A1|COL5A1|MMP9|DKK1|COL5A2|E2F4|APOC2|TNFAIP3	10497	10856|10697|10754|10805|10742|10703|10691|10796|10709|10766|10838|10745|10832|10808|10793|10817|10757|10688|10814|10694|10844|10841|10763|10862	1.99E-6	HSA-162582	0.3602059991327963
138	6	Reactome Pathways	Cell surface interactions at the vascular wall	8.2E-4	COL1A1|MERTK|COL1A2|FN1|TSPAN7|ITGB2	10497	10805|10781|10766|10793|10826|10853	6.76E-6	HSA-202733	0.30861861476162833
1956	19	Reactome Pathways	Immune System	9.4E-4	COL1A1|TTR|CD68|DUSP6|IFNGR2|COL1A2|COL3A1|CLU|C7|SOCS3|FN1|HLA-DRB1|MAP3K7|MMP9|HLA-DRA|ITGB2|HLA-DMB|MME|TNFAIP3	10497	10805|10742|10760|10796|10835|10766|10745|10748|10715|10808|10793|10769|10817|10814|10799|10853|10712|10811|10862	8.18E-6	HSA-168256	0.3026872146400301
42	4	Reactome Pathways	NCAM1 interactions	0.0015	COL6A3|COL3A1|COL5A1|COL5A2	10497	10709|10745|10688|10844	1.42E-5	HSA-419037	0.28239087409443187
107	5	Reactome Pathways	Interleukin-4 and Interleukin-13 signaling	0.0031	COL1A2|SOCS3|FN1|MMP9|ITGB2	10497	10766|10808|10793|10814|10853	2.99E-5	HSA-6785807	0.25086383061657275
18	3	Reactome Pathways	Crosslinking of collagen fibrils	0.004	COL1A1|COL1A2|LOXL2	10497	10805|10766|10859	4.02E-5	HSA-2243919	0.23979400086720376
18	3	Reactome Pathways	Scavenging by Class A Receptors	0.004	COL1A1|COL1A2|COL3A1	10497	10805|10766|10745	4.02E-5	HSA-3000480	0.23979400086720376
681	10	Reactome Pathways	Cytokine Signaling in Immune system	0.0057	DUSP6|IFNGR2|COL1A2|SOCS3|FN1|HLA-DRB1|MAP3K7|MMP9|HLA-DRA|ITGB2	10497	10796|10835|10766|10808|10793|10769|10817|10814|10799|10853	6.48E-5	HSA-1280215	0.22441251443275084
605	9	Reactome Pathways	Hemostasis	0.0118	COL1A1|TGFB3|THBS1|MERTK|COL1A2|CLU|FN1|TSPAN7|ITGB2	10497	10805|10850|10691|10781|10766|10748|10793|10826|10853	1.4E-4	HSA-109582	0.19281179926938746
260	6	Reactome Pathways	Platelet activation, signaling and aggregation	0.0168	COL1A1|TGFB3|THBS1|COL1A2|CLU|FN1	10497	10805|10850|10691|10766|10748|10793	2.1E-4	HSA-76002	0.17746907182741373
88	4	Reactome Pathways	Interferon gamma signaling	0.0169	IFNGR2|SOCS3|HLA-DRB1|HLA-DRA	10497	10835|10808|10769|10799	2.2E-4	HSA-877300	0.17721132953863267
6	2	Reactome Pathways	Signaling by LRP5 mutants	0.021	DKK4|DKK1	10497	10697|10694	2.8E-4	HSA-5339717	0.16777807052660806
39	3	Reactome Pathways	Platelet Aggregation (Plug Formation)	0.024	COL1A1|COL1A2|FN1	10497	10805|10766|10793	3.3E-4	HSA-76009	0.16197887582883938
101	4	Reactome Pathways	Respiratory electron transport	0.0253	SDHA|NDUFA7|NDUFA11|NDUFA3	10497	10784|10751|10865|10679	3.6E-4	HSA-611105	0.1596879478824182
1197	12	Reactome Pathways	Generic Transcription Pathway	0.0266	COL1A1|SOX9|THBS1|NBN|PRDX5|RUNX1|CEBPB|SP1|SOCS3|PCNA|E2F4|G6PD	10497	10805|10703|10691|10847|10721|10838|10736|10832|10808|10733|10841|10829	4.0E-4	HSA-212436	0.1575118363368933
8	2	Reactome Pathways	Terminal pathway of complement	0.0287	CLU|C7	10497	10748|10715	4.5E-4	HSA-166665	0.15421181032660075
8	2	Reactome Pathways	RUNX1 regulates transcription of genes involved in differentiation of keratinocytes	0.0287	RUNX1|SOCS3	10497	10838|10808	4.5E-4	HSA-8939242	0.15421181032660075
45	3	Reactome Pathways	Elastic fibre formation	0.0297	TGFB3|FN1|LOXL2	10497	10850|10793|10859	4.9E-4	HSA-1566948	0.15272435506827878
440	7	Reactome Pathways	Signaling by Interleukins	0.0328	DUSP6|COL1A2|SOCS3|FN1|MAP3K7|MMP9|ITGB2	10497	10796|10766|10808|10793|10817|10814|10853	5.6E-4	HSA-449147	0.14841261562883207
743	9	Reactome Pathways	Adaptive Immune System	0.0359	COL1A1|COL1A2|COL3A1|SOCS3|HLA-DRB1|MAP3K7|HLA-DRA|ITGB2|HLA-DMB	10497	10805|10766|10745|10808|10769|10817|10799|10853|10712	6.3E-4	HSA-1280218	0.14449055514216808
1455	13	Reactome Pathways	Gene expression (Transcription)	0.0371	COL1A1|SOX9|THBS1|NBN|PRDX5|RUNX1|CEBPB|SP1|SOCS3|PCNA|E2F4|G6PD|POLR1B	10497	10805|10703|10691|10847|10721|10838|10736|10832|10808|10733|10841|10829|10706	6.7E-4	HSA-74160	0.1430626090384954
127	4	Reactome Pathways	Platelet degranulation	0.0441	TGFB3|THBS1|CLU|FN1	10497	10850|10691|10748|10793	8.3E-4	HSA-114608	0.13555614105321614
55	3	Reactome Pathways	Complex I biogenesis	0.0443	NDUFA7|NDUFA11|NDUFA3	10497	10751|10865|10679	8.6E-4	HSA-6799198	0.13535962737769305
129	4	Reactome Pathways	Immunoregulatory interactions between a Lymphoid and a non-Lymphoid cell	0.0445	COL1A1|COL1A2|COL3A1|ITGB2	10497	10805|10766|10745|10853	8.8E-4	HSA-198933	0.13516399890190683
12	2	Reactome Pathways	GP1b-IX-V activation signalling	0.0445	COL1A1|COL1A2	10497	10805|10766	9.0E-4	HSA-430116	0.13516399890190683
